# Terminal neuron localization to the upper cortical plate is controlled by the transcription factor NEUROD2

**DOI:** 10.1101/651273

**Authors:** Gizem Guzelsoy, Cansu Akkaya, Dila Atak, Cory D. Dunn, Alkan Kabakcioglu, Nurhan Ozlu, Gulayse Ince-Dunn

**Affiliations:** Department of Molecular Biology and Genetics, Koç University, Istanbul, Turkey; Stem Cells and Metabolism Research Program, Faculty of Medicine, University of Helsinki, Helsinki, Finland; Institute of Biotechnology, Helsinki Institute of Life Science, University of Helsinki, Helsinki, Finland; Physics Department, Koç University, Istanbul, Turkey; Center for Genomics and Systems Biology, Department of Biology, New York University, New York City, NY, USA; Translational Medicine Research Center, Koç University, Istanbul, Turkey

**Author notes:** These authors contributed equally to this work (Gizem Guzelsoy, Cansu Akkaya).

## Abstract

Excitatory neurons of the mammalian cerebral cortex are organized into six functional layers characterized by unique patterns of connectivity, as well as distinctive physiological and morphological properties. Cortical layers appear after a highly regulated migration process in which cells move from the deeper, proliferative zone toward the superficial layers. Importantly, defects in this radial migration process have been implicated in neurodevelopmental and psychiatric diseases. Here we report that during the final stages of migration, transcription factor Neurogenic Differentiation 2 (*Neurod2*) contributes to terminal cellular localization within the cortical plate. In mice, *in utero* knockdown of *Neurod2* results in reduced numbers of neurons localized to the uppermost region of the developing cortex, also termed the primitive cortical zone. Our ChIP-Seq and RNA-Seq analyses of genes regulated by NEUROD2 in the developing cortex identify a number of key target genes with known roles in Reelin signaling, a critical regulator of neuronal migration. Our focused analysis of regulation of the *Reln* gene, encoding the extracellular ligand REELIN, uncovers NEUROD2 binding to conserved E-box elements in multiple introns. Furthermore, we demonstrate that knockdown of NEUROD2 in primary cortical neurons results in a strong increase in *Reln* gene expression at the mRNA level, as well as a slight upregulation at the protein level. These data reveal a new role for NEUROD2 during the late stages of neuronal migration, and our analysis of its genomic targets offer new genes with potential roles in cortical lamination.
