## Supplementary material for "Terminal neuron localization to the upper cortical plate is controlled by the transcription factor NEUROD2": Suppl Material 2

### Sheet: Sheet1
Ensembl Transcript ID	Gene ID	Normalized Closest Gene Score_E14.5	Normalized Closest Gene Score_P0
ENSMUST00000106437	Hs3st4	26.185	4.34972
ENSMUST00000061986	Shb	28.5762	4.39577
ENSMUST00000119973	Xkr6	19.1929	4.43357
ENSMUST00000108849	Mfap3	23.9264	4.44595
ENSMUST00000028834	Tmco5	24.9795	4.46377
ENSMUST00000074759	Tpt1-ps3	72.1706	4.49787
ENSMUST00000066148	Tbcel	28.8857	4.4985
ENSMUST00000023074	Parvg	58.4785	4.51447
ENSMUST00000021164	Fam64a	21.7264	4.59122
ENSMUST00000067918	Ppm1h	18.6548	4.60914
ENSMUST00000180353	Sox1	21.6576	4.78912
ENSMUST00000042701	Mxd4	20.8839	4.81376
ENSMUST00000022460	Galnt15	19.2589	4.88039
ENSMUST00000054107	Kctd21	22.7856	4.89877
ENSMUST00000184325	RP23-399K8.5	16.6967	4.97561
ENSMUST00000018993	Wwc1	68.229	5.02983
ENSMUST00000021552	Zfp36l1	28.3981	5.03852
ENSMUST00000026999	Smad7	27.2619	5.06667
ENSMUST00000144015	Smok4a	22.4065	5.07494
ENSMUST00000185176	Lzts1	22.9839	5.08009
ENSMUST00000073251	Ccdc177	28.1979	5.1853
ENSMUST00000085720	Rpl36-ps3	40.7303	5.18547
ENSMUST00000048043	Coro2b	26.4713	5.22482
ENSMUST00000106153	Ssx2ip	19.2514	5.25344
ENSMUST00000037813	Gnaz	30.886	5.29174
ENSMUST00000113165	Ralgps1	34.6337	5.35769
ENSMUST00000110116	Plcb1	28.9561	5.37677
ENSMUST00000162097	Arpp21	30.7517	5.37917
ENSMUST00000042657	Slc39a11	74.5265	5.53124
ENSMUST00000030399	Rragc	26.1087	5.55081
ENSMUST00000031617	Rpl6	17.1797	5.60696
ENSMUST00000143601	Lrp8	29.3009	5.6614
ENSMUST00000037165	Lyl1	32.3741	5.70259
ENSMUST00000179857	Tomm20	23.6565	5.7694
ENSMUST00000018792	Dusp14	22.8443	5.97595
ENSMUST00000090558	Celsr2	27.7361	5.99184
ENSMUST00000034874	Cyp11a1	24.8164	5.99339
ENSMUST00000035129	Ephb1	16.444	6.01105
ENSMUST00000075448	Nfia	75.2157	6.04265
ENSMUST00000055433	Spsb4	27.5971	6.12326
ENSMUST00000044985	Bahcc1	23.8743	6.3814
ENSMUST00000123409	Sdccag8	30.3996	6.48057
ENSMUST00000169838	Tiam2	41.5339	6.49827
ENSMUST00000036188	Zc3h12a	32.0956	6.82996
ENSMUST00000064460	St6galnac3	22.836	6.83897
ENSMUST00000036113	Tbc1d16	22.7869	7.1202
ENSMUST00000062149	Rnf144a	28.0268	7.16152
ENSMUST00000066791	Tmem179	43.8904	7.18755
ENSMUST00000117658	Disc1	33.1124	7.3042
ENSMUST00000127898	Ccm2l	19.1252	7.41517
ENSMUST00000062047	Fam110a	20.9566	7.46558
ENSMUST00000017597	Pipox	43.9684	7.50226
ENSMUST00000111398	Ncor2	78.9731	7.93735
ENSMUST00000066646	Rcor2	17.0314	7.93885
ENSMUST00000145401	Il9r	29.0116	8.09506
ENSMUST00000016088	Gatsl2	47.5856	8.25406
ENSMUST00000022537	Prss52	24.8199	8.28045
ENSMUST00000151999	Mroh5	27.9948	8.46379
ENSMUST00000031607	Dtx1	23.3738	8.53457
ENSMUST00000040440	Calm2	22.6225	8.63947
ENSMUST00000122255	Crtc3	16.4861	8.81241
ENSMUST00000022089	Med10	28.2483	9.22147
ENSMUST00000026985	Cplx2	46.7014	9.23485
ENSMUST00000113265	Foxp4	61.3246	9.26727
ENSMUST00000159295	Atp5o	26.4117	9.38925
ENSMUST00000113383	Flrt1	52.879	9.55864
ENSMUST00000035120	Cck	31.7603	9.62949
ENSMUST00000108180	Bach2	32.1018	9.8005
ENSMUST00000102632	Sort1	21.4637	9.84038
ENSMUST00000106602	Rpl38	30.9526	9.87853
ENSMUST00000120593	Bcl7a	22.6462	9.89739
ENSMUST00000021681	Vash1	27.5359	9.93849
ENSMUST00000127984	Cbfa2t3	31.5944	10.0175
ENSMUST00000184062	RP23-230F2.8	24.662	10.1541
ENSMUST00000108661	Chd3	21.0563	10.5967
ENSMUST00000030986	Lrpap1	37.3346	10.9635
ENSMUST00000106233	Baiap2	26.4236	10.9653
ENSMUST00000086521	Cntn2	35.485	11.1607
ENSMUST00000100476	Krtap4-6	38.7151	11.2217
ENSMUST00000021903	Gadd45g	32.5643	11.3952
ENSMUST00000044384	Aldh1b1	39.9719	11.5015
ENSMUST00000115096	Plxna4	51.7766	11.5628
ENSMUST00000045903	Trak1	45.8671	12.4316
ENSMUST00000067230	Sox4	50.6374	12.8044
ENSMUST00000112959	Prdm8	27.9998	13.0572
ENSMUST00000180448	Gse1	81.5821	13.1751
ENSMUST00000122508	n-R5s73	33.4613	13.8481
ENSMUST00000036719	Prex1	77.6614	14.7526
ENSMUST00000035914	BC034090	37.7611	14.7894
ENSMUST00000040430	Vat1	29.3116	16.2144
ENSMUST00000099070	Nfix	40.9568	16.9729
ENSMUST00000094276	Zbtb18	51.4503	17.3345
ENSMUST00000181021	AI849053	23.7483	17.6762
ENSMUST00000041110	Ttc7	29.432	19.3784
ENSMUST00000092370	Krtap12-1	21.5142	19.7912
ENSMUST00000102656	Foxo6	56.4294	20.0417
ENSMUST00000034278	Gins2	83.3446	21.5314
ENSMUST00000041685	Neurod2	19.7469	23.9842
ENSMUST00000177672	Krtap10-10	36.0028	26.9481
ENSMUST00000003946	Nob1	0	4.34882
ENSMUST00000025110	Syt4	0	4.35563
ENSMUST00000106335	Sez6l2	0	4.35571
ENSMUST00000182580	Snhg6	0	4.37721
ENSMUST00000169503	Strn3	0	4.37948
ENSMUST00000031034	Nrbp1	0	4.39782
ENSMUST00000071329	Bckdha	0	4.41182
ENSMUST00000163107	Wiz	0	4.41631
ENSMUST00000065678	Sec61b	0	4.41647
ENSMUST00000133919	BC029214	0	4.42076
ENSMUST00000067563	Wdyhv1	0	4.43622
ENSMUST00000180200	Nlrc3	0	4.444
ENSMUST00000028914	Polr3f	0	4.47691
ENSMUST00000165704	Ptbp1	0	4.50048
ENSMUST00000023854	Fhl1	0	4.50057
ENSMUST00000047463	Arhgap44	0	4.51994
ENSMUST00000061450	Tmem104	0	4.52107
ENSMUST00000056820	Cyth2	0	4.5412
ENSMUST00000012627	Rpa3	0	4.54341
ENSMUST00000006103	Ctns	0	4.54351
ENSMUST00000031383	Ran	0	4.55143
ENSMUST00000042868	Camk4	0	4.55283
ENSMUST00000055655	Fasn	0	4.55556
ENSMUST00000092618	Aup1	0	4.55832
ENSMUST00000045602	Ndufb10	0	4.57438
ENSMUST00000073724	Phf1	0	4.58339
ENSMUST00000029891	Tmem68	0	4.58638
ENSMUST00000023759	Smarcd1	0	4.58925
ENSMUST00000131489	Sugp2	0	4.59561
ENSMUST00000109539	Ahsa2	0	4.61267
ENSMUST00000114935	Cuta	0	4.62468
ENSMUST00000051310	Ddhd1	0	4.62962
ENSMUST00000062058	Lix1l	0	4.6341
ENSMUST00000006692	Mvd	0	4.63844
ENSMUST00000050067	Hectd3	0	4.63958
ENSMUST00000045281	Smg6	0	4.67755
ENSMUST00000100162	Copz1	0	4.68493
ENSMUST00000106135	Dus1l	0	4.68631
ENSMUST00000107885	Akt1s1	0	4.70254
ENSMUST00000035105	Rpsa	0	4.72401
ENSMUST00000103180	Pex10	0	4.72487
ENSMUST00000028683	Pdia3	0	4.72675
ENSMUST00000029643	Gar1	0	4.73556
ENSMUST00000110905	Zfp68	0	4.74482
ENSMUST00000074556	H2afj	0	4.74877
ENSMUST00000163188	Prtn3	0	4.75956
ENSMUST00000019026	Mrpl45	0	4.76398
ENSMUST00000039810	Xpot	0	4.76613
ENSMUST00000150779	Msi1	0	4.77054
ENSMUST00000023747	Nckap5l	0	4.77724
ENSMUST00000006178	Kptn	0	4.79011
ENSMUST00000050561	Mau2	0	4.79877
ENSMUST00000022459	Phf7	0	4.80482
ENSMUST00000029476	Sec22b	0	4.81534
ENSMUST00000021684	Cyp46a1	0	4.87816
ENSMUST00000137487	Mrpl20	0	4.91406
ENSMUST00000030313	Caap1	0	4.9286
ENSMUST00000167588	Trim67	0	4.93855
ENSMUST00000046633	AW549877	0	4.94855
ENSMUST00000116415	Mthfsd	0	4.96369
ENSMUST00000117803	Ifitm7	0	4.97044
ENSMUST00000043059	Sema7a	0	4.97358
ENSMUST00000109553	Tef	0	5.00391
ENSMUST00000071921	Dmtf1	0	5.02591
ENSMUST00000008991	Sptbn2	0	5.03623
ENSMUST00000102962	Cntfr	0	5.0545
ENSMUST00000114590	Zfp513	0	5.0589
ENSMUST00000132253	Ost4	0	5.08911
ENSMUST00000144211	Srrm3	0	5.09296
ENSMUST00000164662	Chd5	0	5.10452
ENSMUST00000115628	Tango2	0	5.12284
ENSMUST00000045918	Alg3	0	5.12803
ENSMUST00000169464	Dlgap4	0	5.12953
ENSMUST00000009157	Dynll1	0	5.17451
ENSMUST00000061508	Zfp358	0	5.18609
ENSMUST00000117786	Csnk1e	0	5.20631
ENSMUST00000057870	Rprml	0	5.23115
ENSMUST00000140565	Kirrel2	0	5.2722
ENSMUST00000102724	Faf1	0	5.33861
ENSMUST00000079223	Fggy	0	5.33934
ENSMUST00000026670	Nptx1	0	5.35305
ENSMUST00000105107	Hist1h3e	0	5.35643
ENSMUST00000089378	Pdxp	0	5.36761
ENSMUST00000131544	Zfp617	0	5.3735
ENSMUST00000055688	Phf13	0	5.37574
ENSMUST00000056732	Mfap1b	0	5.3785
ENSMUST00000171473	Hist2h4	0	5.41754
ENSMUST00000023061	Josd1	0	5.44782
ENSMUST00000146390	Sstr2	0	5.46141
ENSMUST00000096259	Gng3	0	5.47858
ENSMUST00000018727	G3bp1	0	5.4836
ENSMUST00000109300	Slc35c2	0	5.48437
ENSMUST00000112220	Rad51ap1	0	5.52636
ENSMUST00000095606	Zfp213	0	5.54733
ENSMUST00000098320	Afg3l1	0	5.55564
ENSMUST00000049630	Cox19	0	5.56039
ENSMUST00000102657	B9d1	0	5.64734
ENSMUST00000041318	Ndrg4	0	5.66874
ENSMUST00000029784	Celf3	0	5.67048
ENSMUST00000021332	Fkbp3	0	5.68899
ENSMUST00000037912	Ssh2	0	5.70129
ENSMUST00000028900	Vps16	0	5.71726
ENSMUST00000038614	Ypel3	0	5.72221
ENSMUST00000159620	Manf	0	5.74023
ENSMUST00000108633	Plscr3	0	5.75777
ENSMUST00000108509	Zfp541	0	5.79844
ENSMUST00000092404	Srsf2	0	5.88597
ENSMUST00000144647	Dohh	0	5.90836
ENSMUST00000125541	Trnp1	0	5.90963
ENSMUST00000019118	Sart3	0	5.91032
ENSMUST00000046893	Gpr162	0	5.91875
ENSMUST00000180270	Ppp2r3d	0	5.92316
ENSMUST00000149770	Rai1	0	5.92496
ENSMUST00000046283	Hspa13	0	5.92599
ENSMUST00000074208	Ndufaf3	0	5.9333
ENSMUST00000038039	Tdp2	0	5.9403
ENSMUST00000160844	Nrxn1	0	5.96335
ENSMUST00000053491	Pou3f1	0	6.04893
ENSMUST00000177403	Ppp1r3e	0	6.08023
ENSMUST00000068044	Slc39a14	0	6.13567
ENSMUST00000139167	Gatc	0	6.14939
ENSMUST00000051341	Mfsd5	0	6.23857
ENSMUST00000032479	Pianp	0	6.24433
ENSMUST00000108523	Derl2	0	6.31099
ENSMUST00000009707	Tor2a	0	6.32418
ENSMUST00000042312	Trafd1	0	6.33045
ENSMUST00000099071	Mocs3	0	6.41093
ENSMUST00000112543	Glyctk	0	6.4283
ENSMUST00000136982	Naa38	0	6.52634
ENSMUST00000006478	Tmem147	0	6.5632
ENSMUST00000118831	Syt3	0	6.58594
ENSMUST00000044297	Igfbpl1	0	6.62062
ENSMUST00000061444	Mrps16	0	6.6296
ENSMUST00000030799	Tmub1	0	6.72232
ENSMUST00000104998	Tmem203	0	6.81313
ENSMUST00000052939	Camk2n2	0	6.84889
ENSMUST00000020308	Ddit4	0	6.84972
ENSMUST00000019697	Haus5	0	6.90572
ENSMUST00000008131	Rabl5	0	6.93937
ENSMUST00000057265	BC048562	0	6.96842
ENSMUST00000003912	Calr	0	7.08599
ENSMUST00000093936	Krtap9-1	0	7.14831
ENSMUST00000047935	Tspyl4	0	7.23838
ENSMUST00000135067	Fam214b	0	7.24481
ENSMUST00000020485	Glt8d2	0	7.28859
ENSMUST00000156249	Ubc	0	7.44273
ENSMUST00000021166	Cygb	0	7.46424
ENSMUST00000002152	Bbc3	0	7.52239
ENSMUST00000001256	Sema6b	0	7.52932
ENSMUST00000040689	Atg9a	0	7.54119
ENSMUST00000038626	Mpv17l2	0	7.57463
ENSMUST00000035735	Ndufa4l2	0	7.58713
ENSMUST00000161785	Zfp41	0	7.65215
ENSMUST00000126136	Hes6	0	7.67396
ENSMUST00000125842	Fntb	0	7.68561
ENSMUST00000000910	Dbh	0	7.73488
ENSMUST00000024470	Ogfod2	0	7.76895
ENSMUST00000118470	Skil	0	7.78265
ENSMUST00000090791	Rprd2	0	7.79614
ENSMUST00000115043	Fastk	0	7.80466
ENSMUST00000183989	AL807249.1	0	7.83062
ENSMUST00000062002	Mafa	0	7.89388
ENSMUST00000023812	Map3k12	0	7.9055
ENSMUST00000041366	Polr2j	0	7.93289
ENSMUST00000022908	Slc25a32	0	7.95758
ENSMUST00000105052	Krtap9-5	0	8.00179
ENSMUST00000030731	Taf12	0	8.00449
ENSMUST00000019611	Arhgef25	0	8.05813
ENSMUST00000021066	Cacng4	0	8.09792
ENSMUST00000167717	Tmem181b-ps	0	8.10714
ENSMUST00000030320	Cc2d1b	0	8.23256
ENSMUST00000055121	Krtap4-7	0	8.23421
ENSMUST00000002412	Ncan	0	8.2845
ENSMUST00000107437	Krtap4-16	0	8.29288
ENSMUST00000068056	Ddx39b	0	8.3601
ENSMUST00000075774	Tubb2b	0	8.39365
ENSMUST00000061995	Spryd4	0	8.70505
ENSMUST00000027752	Lamc1	0	8.76936
ENSMUST00000084129	Mad2l2	0	8.86541
ENSMUST00000030636	Stmn1	0	8.91327
ENSMUST00000094807	Pnmal2	0	8.99671
ENSMUST00000018971	Brsk2	0	9.01392
ENSMUST00000093772	Zfp651	0	9.01877
ENSMUST00000038446	Myl12b	0	9.13955
ENSMUST00000045303	Spns2	0	9.2724
ENSMUST00000025354	Pggt1b	0	10.8292
ENSMUST00000037359	Klhl35	0	10.9185
ENSMUST00000056184	Bhlha9	0	11.5533
ENSMUST00000095014	Tgfbrap1	0	11.8482
ENSMUST00000014339	Dnajc7	15.9726	0
ENSMUST00000110733	Grid2ip	15.9901	0
ENSMUST00000164773	Phlda1	15.9931	0
ENSMUST00000128646	Phactr1	15.9967	0
ENSMUST00000032451	Slc6a11	16.0124	0
ENSMUST00000052266	Exoc4	16.0198	0
ENSMUST00000100635	Fam84b	16.0244	0
ENSMUST00000101234	Rgs6	16.0286	0
ENSMUST00000095456	Mcf2l	16.0313	0
ENSMUST00000060366	Zfp36l2	16.0361	0
ENSMUST00000159236	Tnik	16.0604	0
ENSMUST00000150730	Aatk	16.071	0
ENSMUST00000022881	Fam134b	16.0753	0
ENSMUST00000044721	Atp6v0a1	16.0823	0
ENSMUST00000035115	Vipr1	16.0904	0
ENSMUST00000112498	Crim1	16.1018	0
ENSMUST00000086723	Man2a1	16.1115	0
ENSMUST00000031291	Asphd2	16.1285	0
ENSMUST00000022589	Enox1	16.1326	0
ENSMUST00000059986	Rnf182	16.136	0
ENSMUST00000069098	Soga1	16.139	0
ENSMUST00000170926	Lmo2	16.1533	0
ENSMUST00000102801	Tenm2	16.1854	0
ENSMUST00000024575	Rps6ka2	16.2154	0
ENSMUST00000030306	Hook1	16.227	0
ENSMUST00000109986	Ralgapa2	16.227	0
ENSMUST00000112777	Dcp1b	16.2273	0
ENSMUST00000037048	Mmd2	16.2282	0
ENSMUST00000042646	Atoh8	16.2338	0
ENSMUST00000151668	Chmp4b	16.2361	0
ENSMUST00000048937	Leo1	16.2471	0
ENSMUST00000100817	D6Ertd474e	16.2511	0
ENSMUST00000062821	Emid1	16.2592	0
ENSMUST00000184188	NAMA_2	16.2888	0
ENSMUST00000051454	Fam171b	16.3539	0
ENSMUST00000043349	Grid1	16.3718	0
ENSMUST00000062226	Rps11-ps4	16.3787	0
ENSMUST00000166318	Mpp6	16.3872	0
ENSMUST00000039388	Arl4d	16.3988	0
ENSMUST00000049126	Dner	16.4049	0
ENSMUST00000020963	Dcdc2c	16.43	0
ENSMUST00000108297	Pdp1	16.4446	0
ENSMUST00000112824	Arhgap15	16.4456	0
ENSMUST00000104269	Snord65	16.454	0
ENSMUST00000040217	Tbc1d21	16.4576	0
ENSMUST00000035027	Clstn2	16.4587	0
ENSMUST00000090559	Cry2	16.4761	0
ENSMUST00000109152	Bcas1	16.4959	0
ENSMUST00000041139	Rab8b	16.5002	0
ENSMUST00000019143	Slc35b4	16.5216	0
ENSMUST00000102763	Cdkn2aipnl	16.525	0
ENSMUST00000105902	Shank2	16.5443	0
ENSMUST00000125881	Ppif	16.5465	0
ENSMUST00000039956	Slc41a2	16.5633	0
ENSMUST00000088132	Eya2	16.5656	0
ENSMUST00000161356	Reln	16.5889	0
ENSMUST00000051737	Ap1ar	16.6062	0
ENSMUST00000144995	Smarcd3	16.6093	0
ENSMUST00000119456	Rbpsuh-ps1	16.6124	0
ENSMUST00000172057	Ralgps2	16.6139	0
ENSMUST00000075068	Pepd	16.6151	0
ENSMUST00000049152	Snx10	16.6214	0
ENSMUST00000109478	Dhx35	16.6333	0
ENSMUST00000172997	Uncx	16.6351	0
ENSMUST00000037011	Trim36	16.6385	0
ENSMUST00000180086	H1f0	16.6408	0
ENSMUST00000020204	Ntn4	16.6454	0
ENSMUST00000014370	Cacybp	16.6514	0
ENSMUST00000137197	Hmcn1	16.7152	0
ENSMUST00000031268	Enoph1	16.72	0
ENSMUST00000094077	Kdm6b	16.7237	0
ENSMUST00000120101	Acpl2	16.7499	0
ENSMUST00000038841	Clvs1	16.7537	0
ENSMUST00000100024	Fgf12	16.7689	0
ENSMUST00000105916	Ahdc1	16.7741	0
ENSMUST00000032180	Wnt7a	16.7829	0
ENSMUST00000038959	Psd3	16.7878	0
ENSMUST00000044565	Col16a1	16.8079	0
ENSMUST00000033965	Tenm3	16.8264	0
ENSMUST00000058714	Cd24a	16.8329	0
ENSMUST00000122591	n-R5s84	16.8693	0
ENSMUST00000069792	Nab1	16.877	0
ENSMUST00000025659	Zfand5	16.8868	0
ENSMUST00000098586	Sdhaf1	16.8934	0
ENSMUST00000025511	Rps14	16.9031	0
ENSMUST00000169449	Slc6a17	16.9071	0
ENSMUST00000107178	Adamtsl1	16.9084	0
ENSMUST00000019192	Cryaa	16.9099	0
ENSMUST00000133383	Apoh	16.9125	0
ENSMUST00000029719	Dclk2	16.9415	0
ENSMUST00000023580	Usp25	16.9647	0
ENSMUST00000016143	Wasf3	16.9667	0
ENSMUST00000077453	Dapk1	16.967	0
ENSMUST00000022550	Extl3	16.9823	0
ENSMUST00000147165	Trit1	16.9841	0
ENSMUST00000175614	Snora26	16.9875	0
ENSMUST00000065286	D19Ertd737e	17.0008	0
ENSMUST00000066197	Asic2	17.0103	0
ENSMUST00000112113	Cabp1	17.0184	0
ENSMUST00000032347	Rerg	17.0237	0
ENSMUST00000016172	Celsr1	17.0294	0
ENSMUST00000105439	Lrrtm3	17.0414	0
ENSMUST00000061786	Tmem220	17.0425	0
ENSMUST00000023758	Asic1	17.055	0
ENSMUST00000057423	Ppapdc3	17.0591	0
ENSMUST00000106713	Slc1a7	17.0994	0
ENSMUST00000037434	Cacna2d4	17.1018	0
ENSMUST00000030110	Zdhhc21	17.1056	0
ENSMUST00000180886	Tmem178b	17.1379	0
ENSMUST00000029587	Neurog2	17.1419	0
ENSMUST00000122375	Golga7b	17.1434	0
ENSMUST00000110679	Ggact	17.1439	0
ENSMUST00000107756	Coro2a	17.1449	0
ENSMUST00000155786	BC046401	17.1513	0
ENSMUST00000069837	Slit3	17.152	0
ENSMUST00000136473	Mro	17.1716	0
ENSMUST00000049483	Fmnl2	17.1823	0
ENSMUST00000000128	Wnt9a	17.2127	0
ENSMUST00000090006	Itgb1	17.2136	0
ENSMUST00000040097	Palmd	17.2315	0
ENSMUST00000048372	Tmem71	17.2411	0
ENSMUST00000133124	Itga6	17.254	0
ENSMUST00000107262	Mpdz	17.2611	0
ENSMUST00000020000	Hebp2	17.2735	0
ENSMUST00000070786	H2afy3	17.2919	0
ENSMUST00000091458	Nr2f1	17.2999	0
ENSMUST00000000514	Serpinb8	17.3047	0
ENSMUST00000126564	Fam110b	17.3159	0
ENSMUST00000184091	ZEB2_AS1_1	17.3234	0
ENSMUST00000020643	Rufy1	17.3312	0
ENSMUST00000160973	Spata13	17.403	0
ENSMUST00000171155	Klhl25	17.4054	0
ENSMUST00000120548	Tpt1-ps2	17.4171	0
ENSMUST00000032185	Slc6a6	17.4391	0
ENSMUST00000050962	Cldn14	17.4392	0
ENSMUST00000000199	Ncs1	17.4586	0
ENSMUST00000102769	Mmadhc	17.4677	0
ENSMUST00000041544	Fbln2	17.4746	0
ENSMUST00000156316	Ablim1	17.4842	0
ENSMUST00000115716	Psd2	17.4923	0
ENSMUST00000103145	E2f1	17.5027	0
ENSMUST00000093107	P4ha2	17.5349	0
ENSMUST00000110341	Bcl2l11	17.542	0
ENSMUST00000057897	Zfand3	17.6013	0
ENSMUST00000121634	Dixdc1	17.6217	0
ENSMUST00000020403	Csrp2	17.624	0
ENSMUST00000167201	Snd1	17.6278	0
ENSMUST00000021860	Ly86	17.6409	0
ENSMUST00000097414	Qk	17.6485	0
ENSMUST00000086056	Piwil1	17.6772	0
ENSMUST00000154279	L1td1	17.6971	0
ENSMUST00000112357	Lemd1	17.7157	0
ENSMUST00000088735	Olfm4	17.7184	0
ENSMUST00000184367	AC154801.1	17.7212	0
ENSMUST00000036439	Cdh6	17.7644	0
ENSMUST00000163578	T2	17.7671	0
ENSMUST00000030865	Agtrap	17.7711	0
ENSMUST00000040967	Vps37b	17.8062	0
ENSMUST00000078362	Vrk2	17.8111	0
ENSMUST00000076698	Sypl	17.8177	0
ENSMUST00000147914	Dnajb12	17.8311	0
ENSMUST00000021203	Timm22	17.8453	0
ENSMUST00000008280	Fhl2	17.866	0
ENSMUST00000022269	Oit1	17.8778	0
ENSMUST00000068992	Pcdh9	17.8865	0
ENSMUST00000008542	Elk3	17.8909	0
ENSMUST00000031977	Agk	17.9119	0
ENSMUST00000029964	Epha7	17.9409	0
ENSMUST00000102542	Dph6	17.9532	0
ENSMUST00000070478	Sdc3	17.9538	0
ENSMUST00000009538	Syn2	17.978	0
ENSMUST00000075374	Pard3b	17.9912	0
ENSMUST00000171238	Zfp516	18.006	0
ENSMUST00000181906	Ccdc41os1	18.0212	0
ENSMUST00000025486	Lmnb1	18.0312	0
ENSMUST00000102715	Stk39	18.0391	0
ENSMUST00000131588	C79798	18.042	0
ENSMUST00000031109	Nsun7	18.0548	0
ENSMUST00000118171	Cntnap4	18.0594	0
ENSMUST00000119675	Fau-ps1	18.0609	0
ENSMUST00000076166	Rpl30-ps8	18.0623	0
ENSMUST00000028727	Snap25	18.069	0
ENSMUST00000046898	Rfx3	18.0734	0
ENSMUST00000105256	Ctdsp2	18.0758	0
ENSMUST00000020695	Tns3	18.0888	0
ENSMUST00000151524	Ankrd32	18.0933	0
ENSMUST00000090568	Ptprz1	18.1035	0
ENSMUST00000066285	Hspa12a	18.1105	0
ENSMUST00000170794	Pkdcc	18.1215	0
ENSMUST00000114913	Adcy5	18.1456	0
ENSMUST00000127306	Enho	18.1571	0
ENSMUST00000026671	Rptor	18.1588	0
ENSMUST00000090150	Ncald	18.1636	0
ENSMUST00000069009	Maf	18.1703	0
ENSMUST00000158911	Scarna3a	18.1767	0
ENSMUST00000181857	Rpl31-ps15	18.1807	0
ENSMUST00000130991	Gtdc1	18.2001	0
ENSMUST00000093110	Medag	18.2057	0
ENSMUST00000089058	Map3k4	18.2427	0
ENSMUST00000059657	Gk2	18.2577	0
ENSMUST00000020118	Dusp6	18.2622	0
ENSMUST00000090680	Ddx20	18.2633	0
ENSMUST00000072740	Abr	18.2789	0
ENSMUST00000075303	Cecr5	18.303	0
ENSMUST00000025377	Ppp2r2b	18.3445	0
ENSMUST00000044729	Ccdc129	18.3691	0
ENSMUST00000064517	Serp2	18.3736	0
ENSMUST00000084838	Cd47	18.3861	0
ENSMUST00000162812	Pitpnm2	18.3993	0
ENSMUST00000034150	Gab1	18.4081	0
ENSMUST00000050183	Uaca	18.4163	0
ENSMUST00000141582	BC039966	18.4306	0
ENSMUST00000021714	Zfyve21	18.452	0
ENSMUST00000102780	Ak4	18.4528	0
ENSMUST00000171847	Slc29a1	18.476	0
ENSMUST00000021090	Grb2	18.4766	0
ENSMUST00000085678	Kctd3	18.4782	0
ENSMUST00000147545	Ccdc6	18.5139	0
ENSMUST00000111064	Ntsr2	18.5269	0
ENSMUST00000021900	Sema4d	18.5496	0
ENSMUST00000026266	Adpgk	18.551	0
ENSMUST00000105780	Fhad1	18.5862	0
ENSMUST00000058418	Slc29a4	18.5977	0
ENSMUST00000089565	Nr2f2	18.5982	0
ENSMUST00000105911	Gpr3	18.6087	0
ENSMUST00000166170	Nell2	18.6221	0
ENSMUST00000036109	Fam101a	18.6635	0
ENSMUST00000020449	Helb	18.6645	0
ENSMUST00000050372	Crb2	18.672	0
ENSMUST00000043929	Ccdc68	18.693	0
ENSMUST00000070748	Ldb2	18.6992	0
ENSMUST00000082697	n-R5s42	18.7004	0
ENSMUST00000048145	Rbfox2	18.7061	0
ENSMUST00000111265	Tspan18	18.7719	0
ENSMUST00000034766	Rora	18.789	0
ENSMUST00000085809	Sipa1l3	18.7945	0
ENSMUST00000074541	Jazf1	18.8142	0
ENSMUST00000032169	Abtb1	18.8329	0
ENSMUST00000032754	Sema4b	18.8334	0
ENSMUST00000037099	Clic4	18.8444	0
ENSMUST00000095873	Kcnj6	18.8512	0
ENSMUST00000089759	Bdh1	18.8546	0
ENSMUST00000147875	Lyrm9	18.8576	0
ENSMUST00000039926	Dusp8	18.8641	0
ENSMUST00000021797	Tbc1d7	18.8647	0
ENSMUST00000035181	Aste1	18.8704	0
ENSMUST00000020831	Fam114a2	18.8862	0
ENSMUST00000112976	Ttll11	18.8903	0
ENSMUST00000183156	Anks1b	18.924	0
ENSMUST00000094609	Nckap5	18.9747	0
ENSMUST00000135383	Engase	18.996	0
ENSMUST00000023849	Ccrn4l	19.0188	0
ENSMUST00000105473	Slc35f1	19.0319	0
ENSMUST00000039317	Tmc3	19.0444	0
ENSMUST00000022895	Grhl2	19.0682	0
ENSMUST00000126630	Ghrh	19.072	0
ENSMUST00000115397	Vps8	19.0929	0
ENSMUST00000044106	Psmd7	19.0938	0
ENSMUST00000005487	Txn2	19.1286	0
ENSMUST00000043599	Rps6ka5	19.1674	0
ENSMUST00000115449	Sema6a	19.1952	0
ENSMUST00000028378	Galnt3	19.2241	0
ENSMUST00000106827	Dab1	19.2422	0
ENSMUST00000021177	Sec14l1	19.2538	0
ENSMUST00000048207	Aipl1	19.2808	0
ENSMUST00000048982	Prickle1	19.2876	0
ENSMUST00000048112	Sgsm1	19.3059	0
ENSMUST00000107439	Krtap4-8	19.3302	0
ENSMUST00000038377	Btg1	19.3433	0
ENSMUST00000001319	Efnb2	19.3606	0
ENSMUST00000061826	B3galnt1	19.3663	0
ENSMUST00000110168	Zhx1	19.3876	0
ENSMUST00000027581	Gpr39	19.4014	0
ENSMUST00000029623	Tlr2	19.4125	0
ENSMUST00000039516	Egln3	19.4203	0
ENSMUST00000027322	Rhbdd1	19.4296	0
ENSMUST00000022182	F2rl2	19.4609	0
ENSMUST00000032151	Eif4e3	19.4734	0
ENSMUST00000150545	Pdrg1	19.4842	0
ENSMUST00000147632	Psmg4	19.4891	0
ENSMUST00000032770	Pgpep1l	19.4942	0
ENSMUST00000086829	Bicd1	19.5057	0
ENSMUST00000034190	Vac14	19.5155	0
ENSMUST00000116286	Stk40	19.5185	0
ENSMUST00000099972	Itga4	19.5244	0
ENSMUST00000024594	Agpat4	19.5483	0
ENSMUST00000126225	BC024582	19.5485	0
ENSMUST00000052631	Snai1	19.5614	0
ENSMUST00000065438	Cdh22	19.566	0
ENSMUST00000024858	Galnt14	19.5668	0
ENSMUST00000039987	Tox	19.5737	0
ENSMUST00000005053	Tmem242	19.5915	0
ENSMUST00000182594	Ank2	19.6036	0
ENSMUST00000024963	Mcfd2	19.6068	0
ENSMUST00000084519	Wdr11	19.6121	0
ENSMUST00000032461	Tamm41	19.6204	0
ENSMUST00000092373	Enpp7	19.6213	0
ENSMUST00000115107	AB041803	19.622	0
ENSMUST00000021802	Cap2	19.6502	0
ENSMUST00000165532	Rpl14	19.7049	0
ENSMUST00000053830	Hmgb4	19.7455	0
ENSMUST00000044116	Spg20	19.7491	0
ENSMUST00000047812	Dpp4	19.7531	0
ENSMUST00000117085	Abhd17c	19.7655	0
ENSMUST00000110997	Tlr5	19.766	0
ENSMUST00000008995	Hdac4	19.8322	0
ENSMUST00000028278	Psmd14	19.8539	0
ENSMUST00000021567	Pcnx	19.8743	0
ENSMUST00000111962	Hnrnpa3	19.8847	0
ENSMUST00000170857	Banp	19.8848	0
ENSMUST00000105321	Nfic	19.8858	0
ENSMUST00000105293	Tmpo	19.9041	0
ENSMUST00000100244	Olfm1	19.9167	0
ENSMUST00000044503	Rftn1	19.9169	0
ENSMUST00000061047	Phlpp1	19.9394	0
ENSMUST00000034060	Sh3rf1	19.9573	0
ENSMUST00000034285	Cotl1	19.9659	0
ENSMUST00000095458	Smim15	19.9669	0
ENSMUST00000006151	Tyrp1	19.9998	0
ENSMUST00000021913	Auh	20.0093	0
ENSMUST00000161465	Setbp1	20.0209	0
ENSMUST00000063192	Tmem150c	20.0311	0
ENSMUST00000078686	Chst8	20.0559	0
ENSMUST00000071543	Upp2	20.0609	0
ENSMUST00000166472	BC052040	20.0635	0
ENSMUST00000163516	Nedd4l	20.0833	0
ENSMUST00000085299	Daam1	20.099	0
ENSMUST00000067124	Lpin1	20.1683	0
ENSMUST00000122564	n-R5s179	20.1693	0
ENSMUST00000033127	Sergef	20.184	0
ENSMUST00000087025	Rpl7a-ps11	20.1979	0
ENSMUST00000099106	Mgst2	20.2063	0
ENSMUST00000069789	Lep	20.2434	0
ENSMUST00000018805	Cog1	20.2439	0
ENSMUST00000110748	Nrcam	20.2635	0
ENSMUST00000028179	Fcnb	20.265	0
ENSMUST00000111368	Nuf2	20.273	0
ENSMUST00000041736	Hdac11	20.2969	0
ENSMUST00000057495	Tmem161b	20.3165	0
ENSMUST00000068603	Iqgap2	20.3243	0
ENSMUST00000005488	Casp14	20.3294	0
ENSMUST00000107596	Srcin1	20.3956	0
ENSMUST00000030787	Rheb	20.4102	0
ENSMUST00000044220	Cmc1	20.4321	0
ENSMUST00000099337	Plxnc1	20.4378	0
ENSMUST00000054815	Ppp1r13b	20.4524	0
ENSMUST00000105778	Prdm2	20.4553	0
ENSMUST00000032105	Lrig1	20.4686	0
ENSMUST00000115028	Itgb5	20.4752	0
ENSMUST00000082891	n-R5s195	20.5125	0
ENSMUST00000070617	Scn11a	20.5242	0
ENSMUST00000057407	Qrfp	20.5383	0
ENSMUST00000047936	Cmklr1	20.5454	0
ENSMUST00000115634	Diap1	20.5463	0
ENSMUST00000056087	Tprg	20.5638	0
ENSMUST00000165709	Usp24	20.5767	0
ENSMUST00000075316	Gria2	20.5971	0
ENSMUST00000049474	Fbxw8	20.6131	0
ENSMUST00000051558	Chd7	20.6241	0
ENSMUST00000085786	Card11	20.6354	0
ENSMUST00000034086	Nkd1	20.6425	0
ENSMUST00000090601	Cttnbp2	20.6502	0
ENSMUST00000106307	Hivep3	20.6506	0
ENSMUST00000147337	Mapkap1	20.8161	0
ENSMUST00000031003	Ppp2r2c	20.8229	0
ENSMUST00000114937	Usp6nl	20.8259	0
ENSMUST00000021390	Galc	20.8419	0
ENSMUST00000110036	Ptk2	20.8618	0
ENSMUST00000008036	Rplp1	20.8704	0
ENSMUST00000069799	Irs1	20.8793	0
ENSMUST00000059078	Fam43a	20.8901	0
ENSMUST00000179669	Foxg1	20.8907	0
ENSMUST00000164848	Siah3	20.8981	0
ENSMUST00000040990	Vwa8	20.9086	0
ENSMUST00000049977	Dpf1	20.9156	0
ENSMUST00000027312	Prim2	20.9296	0
ENSMUST00000071852	Commd7	20.9341	0
ENSMUST00000026008	Trim8	20.9455	0
ENSMUST00000030533	Vwa5b1	20.9559	0
ENSMUST00000107189	Sh3gl2	20.9786	0
ENSMUST00000020537	Nsg2	20.9868	0
ENSMUST00000056950	Rin3	20.9869	0
ENSMUST00000047321	Arntl	21.0169	0
ENSMUST00000109516	Bcl11a	21.021	0
ENSMUST00000033915	Gpm6a	21.0459	0
ENSMUST00000020965	Allc	21.0519	0
ENSMUST00000112338	Rai2	21.1052	0
ENSMUST00000125826	Shf	21.1355	0
ENSMUST00000166468	Ptprk	21.168	0
ENSMUST00000019076	Map2k3	21.1794	0
ENSMUST00000109655	Zfp423	21.2123	0
ENSMUST00000171353	Lrrc4	21.2485	0
ENSMUST00000069623	Arhgef10l	21.2629	0
ENSMUST00000107157	Slc24a2	21.2765	0
ENSMUST00000093059	Pabpn1l	21.2901	0
ENSMUST00000141102	Sox5	21.3003	0
ENSMUST00000167944	Pcdh19	21.3051	0
ENSMUST00000023478	Igsf11	21.3118	0
ENSMUST00000021468	Nin	21.3284	0
ENSMUST00000034090	Sall1	21.364	0
ENSMUST00000109191	Kcng1	21.3731	0
ENSMUST00000065297	Lonrf1	21.375	0
ENSMUST00000082125	Nuak2	21.3891	0
ENSMUST00000045288	Tgfb2	21.3945	0
ENSMUST00000159299	Nhsl1	21.4267	0
ENSMUST00000108912	Cdh26	21.4458	0
ENSMUST00000007139	Eif1b	21.4468	0
ENSMUST00000121042	Smim20	21.4655	0
ENSMUST00000048430	Cer1	21.4727	0
ENSMUST00000060722	Cxxc5	21.5039	0
ENSMUST00000114865	Grik4	21.5497	0
ENSMUST00000106554	Grin2c	21.5656	0
ENSMUST00000110457	Myo10	21.6212	0
ENSMUST00000043794	Jakmip1	21.6306	0
ENSMUST00000030080	Snx30	21.6336	0
ENSMUST00000110766	Fbxl18	21.6527	0
ENSMUST00000148282	Rpl35a-ps6	21.6567	0
ENSMUST00000069449	Rras2	21.6605	0
ENSMUST00000052927	Ppp1r16b	21.6618	0
ENSMUST00000059589	Rtn4r	21.6809	0
ENSMUST00000142742	Nos1	21.6846	0
ENSMUST00000036807	Thap1	21.6866	0
ENSMUST00000107230	Frem1	21.6922	0
ENSMUST00000029084	Ntsr1	21.7021	0
ENSMUST00000048786	Fam92b	21.7078	0
ENSMUST00000037623	Nrn1	21.7463	0
ENSMUST00000111089	Nefm	21.8202	0
ENSMUST00000031061	Dhx15	21.8231	0
ENSMUST00000122222	Casz1	21.825	0
ENSMUST00000115243	Opcml	21.8445	0
ENSMUST00000113532	Hmcn2	21.8569	0
ENSMUST00000077735	Evl	21.8571	0
ENSMUST00000026434	Chmp6	21.8931	0
ENSMUST00000100260	Map2k6	21.9258	0
ENSMUST00000047450	Creb5	21.9863	0
ENSMUST00000074216	Tle1	21.9867	0
ENSMUST00000167679	Ptpro	21.9879	0
ENSMUST00000148739	Ifltd1	22.0158	0
ENSMUST00000064234	Ezr	22.0244	0
ENSMUST00000130911	Nfyb	22.0296	0
ENSMUST00000126214	Ccser1	22.0305	0
ENSMUST00000027554	Cln8	22.0365	0
ENSMUST00000100772	Tmtc1	22.0489	0
ENSMUST00000037906	Tmem177	22.0531	0
ENSMUST00000040275	Sobp	22.0664	0
ENSMUST00000122328	Pxdn	22.071	0
ENSMUST00000166877	Sox6	22.1184	0
ENSMUST00000028398	Ube2e3	22.1251	0
ENSMUST00000063414	Tbc1d22a	22.1356	0
ENSMUST00000084621	Tbc1d2	22.2009	0
ENSMUST00000054052	Zfpm1	22.2203	0
ENSMUST00000031590	Rbm19	22.2421	0
ENSMUST00000044767	Neurod6	22.2778	0
ENSMUST00000177633	Zmynd8	22.2877	0
ENSMUST00000107366	Trim32	22.2985	0
ENSMUST00000045942	Emx1	22.31	0
ENSMUST00000038907	Wee2	22.3103	0
ENSMUST00000030547	Hspg2	22.3181	0
ENSMUST00000109267	Map3k1	22.3439	0
ENSMUST00000184690	SOX2OT_exon4	22.3445	0
ENSMUST00000161490	Prkg2	22.3754	0
ENSMUST00000045897	Ptma	22.3945	0
ENSMUST00000114246	Fzd7	22.4017	0
ENSMUST00000023072	Parvb	22.439	0
ENSMUST00000173246	Jarid2	22.4636	0
ENSMUST00000059794	Nhlh1	22.4909	0
ENSMUST00000111936	Btrc	22.4976	0
ENSMUST00000106663	Galnt18	22.5355	0
ENSMUST00000032931	Fchsd2	22.5648	0
ENSMUST00000165536	Klf3	22.611	0
ENSMUST00000118161	Grm4	22.6301	0
ENSMUST00000172566	Pgbd5	22.6526	0
ENSMUST00000094452	Wscd2	22.6619	0
ENSMUST00000104128	n-R5s171	22.6768	0
ENSMUST00000068664	Neo1	22.6837	0
ENSMUST00000020878	Efcab10	22.6925	0
ENSMUST00000007757	Tgfbr1	22.6974	0
ENSMUST00000018914	Atp5g3	22.7038	0
ENSMUST00000151477	Tnrc18	22.7242	0
ENSMUST00000047652	Tspan14	22.7294	0
ENSMUST00000078880	Sorcs3	22.7307	0
ENSMUST00000046518	Itpk1	22.7642	0
ENSMUST00000160597	Opa1	22.7677	0
ENSMUST00000055224	Magi1	22.8329	0
ENSMUST00000096430	Zhx2	22.8428	0
ENSMUST00000109221	B4galt5	22.907	0
ENSMUST00000184022	U7	22.9201	0
ENSMUST00000042944	Arap3	22.9357	0
ENSMUST00000165365	Cd276	22.946	0
ENSMUST00000115148	Kirrel3	22.9775	0
ENSMUST00000122592	n-R5s45	22.9825	0
ENSMUST00000060303	Tshz1	22.9883	0
ENSMUST00000118517	Ftl2	23.0425	0
ENSMUST00000036092	Kcnh2	23.0997	0
ENSMUST00000044031	Rag2	23.1202	0
ENSMUST00000061586	Zfp507	23.178	0
ENSMUST00000032732	Apba2	23.2415	0
ENSMUST00000034592	Dscaml1	23.2785	0
ENSMUST00000168890	Nrep	23.3019	0
ENSMUST00000122912	Csrnp3	23.3137	0
ENSMUST00000020974	Id2	23.3147	0
ENSMUST00000003035	Disp1	23.3574	0
ENSMUST00000039071	Cacng5	23.3589	0
ENSMUST00000020400	Lrrtm1	23.3801	0
ENSMUST00000179592	Fgfr1	23.3807	0
ENSMUST00000035682	Ypel1	23.393	0
ENSMUST00000106098	Inpp5a	23.4114	0
ENSMUST00000116613	Skor1	23.4136	0
ENSMUST00000075144	Nrp2	23.4323	0
ENSMUST00000018522	Cuedc1	23.4325	0
ENSMUST00000004281	Dyrk2	23.44	0
ENSMUST00000033149	Cpxm2	23.4489	0
ENSMUST00000109443	Ptprt	23.4688	0
ENSMUST00000127097	Zfp703	23.5027	0
ENSMUST00000092584	Marcks	23.533	0
ENSMUST00000122482	n-R5s48	23.6075	0
ENSMUST00000041369	Socs5	23.6075	0
ENSMUST00000097759	Prdm16	23.6145	0
ENSMUST00000022993	Derl1	23.6306	0
ENSMUST00000080665	Dnah9	23.671	0
ENSMUST00000119156	Rpl17-ps1	23.7232	0
ENSMUST00000046254	Lrfn2	23.7348	0
ENSMUST00000018842	Lhx1	23.7638	0
ENSMUST00000049941	Scn3b	23.7699	0
ENSMUST00000069511	Abcd2	23.8098	0
ENSMUST00000166811	Ncam1	23.8101	0
ENSMUST00000098682	Ccdc33	23.8139	0
ENSMUST00000028584	Commd9	23.8454	0
ENSMUST00000064067	Smug1	23.8562	0
ENSMUST00000005255	Wisp1	23.8711	0
ENSMUST00000020692	Btg2	23.8754	0
ENSMUST00000102823	Ttc39b	23.9153	0
ENSMUST00000024797	Mocs1	23.9585	0
ENSMUST00000025217	Hspa9	23.9915	0
ENSMUST00000156020	AA645442	24.0058	0
ENSMUST00000120531	Stxbp6	24.0452	0
ENSMUST00000034076	Cbln1	24.0601	0
ENSMUST00000115781	Apc	24.0842	0
ENSMUST00000058866	Nxph3	24.1139	0
ENSMUST00000033030	Parva	24.1186	0
ENSMUST00000182321	Rps12l2	24.1256	0
ENSMUST00000036992	Lmo1	24.1351	0
ENSMUST00000099151	Sox2	24.1423	0
ENSMUST00000027706	Lrrn2	24.1732	0
ENSMUST00000036884	Klf9	24.1987	0
ENSMUST00000100377	Nfam1	24.2075	0
ENSMUST00000051236	Arl4c	24.2283	0
ENSMUST00000179619	Gpr56	24.2315	0
ENSMUST00000156682	Zmiz1os1	24.2326	0
ENSMUST00000103027	Mgat5b	24.3323	0
ENSMUST00000049053	Fam168a	24.3388	0
ENSMUST00000171460	Prr5	24.3443	0
ENSMUST00000002176	Celf2	24.3797	0
ENSMUST00000055322	Ier5	24.441	0
ENSMUST00000066187	Nhlh2	24.4535	0
ENSMUST00000061260	Fat4	24.4991	0
ENSMUST00000035625	Cyp7b1	24.5423	0
ENSMUST00000119026	Tmem132c	24.545	0
ENSMUST00000039827	Aff3	24.6178	0
ENSMUST00000031663	C8b	24.7513	0
ENSMUST00000076383	Fbxw11	24.7686	0
ENSMUST00000055389	Xxylt1	24.7852	0
ENSMUST00000088922	Gtf2f2	24.797	0
ENSMUST00000046856	Chn2	24.8063	0
ENSMUST00000055096	Ttc12	24.814	0
ENSMUST00000025288	Zfp521	24.8256	0
ENSMUST00000085077	Arnt2	24.8772	0
ENSMUST00000117194	Cep164	24.8949	0
ENSMUST00000117961	Rpl31-ps22	24.9269	0
ENSMUST00000107619	Klf4	25.0058	0
ENSMUST00000087964	AY702102	25.0522	0
ENSMUST00000021770	Scgn	25.0732	0
ENSMUST00000026698	Podxl	25.1134	0
ENSMUST00000058994	Tram1l1	25.1535	0
ENSMUST00000054960	Irf2bp2	25.1697	0
ENSMUST00000040110	Chst11	25.1965	0
ENSMUST00000041099	Neurod1	25.197	0
ENSMUST00000078214	Skap2	25.2381	0
ENSMUST00000000811	Kcnn3	25.251	0
ENSMUST00000182884	Ank3	25.3378	0
ENSMUST00000005256	Ndrg1	25.3488	0
ENSMUST00000004756	Wwox	25.3645	0
ENSMUST00000005103	Nfe2l3	25.3785	0
ENSMUST00000021674	Fos	25.4509	0
ENSMUST00000053225	Olig3	25.4664	0
ENSMUST00000069648	Kat6b	25.4679	0
ENSMUST00000053020	Neurl1b	25.4852	0
ENSMUST00000048665	Chd9	25.5265	0
ENSMUST00000042035	Bai1	25.5287	0
ENSMUST00000167797	Phykpl	25.591	0
ENSMUST00000004646	Coro1c	25.7015	0
ENSMUST00000169909	Schip1	25.7017	0
ENSMUST00000030676	Grik3	25.7082	0
ENSMUST00000071533	Dach1	25.7215	0
ENSMUST00000068088	Fam19a5	25.7398	0
ENSMUST00000028103	Lypd6b	25.7492	0
ENSMUST00000167824	Rab3c	25.7497	0
ENSMUST00000080371	Mtss1	25.8735	0
ENSMUST00000050519	Elfn1	25.8737	0
ENSMUST00000047720	Ptchd2	25.929	0
ENSMUST00000105682	Rere	25.9345	0
ENSMUST00000020922	Trib2	25.96	0
ENSMUST00000173287	Adamtsl3	25.9932	0
ENSMUST00000041555	Mvb12b	26.0043	0
ENSMUST00000066091	Smad1	26.0202	0
ENSMUST00000033378	Ebf3	26.0323	0
ENSMUST00000085814	Ncoa1	26.049	0
ENSMUST00000080368	Atp8a2	26.0635	0
ENSMUST00000120875	Ankrd50	26.1584	0
ENSMUST00000032069	Add2	26.1951	0
ENSMUST00000169942	Pdzrn4	26.2027	0
ENSMUST00000184277	AC096625.1	26.2144	0
ENSMUST00000111752	Cux2	26.2427	0
ENSMUST00000055022	Tpra1	26.2644	0
ENSMUST00000097275	Prkce	26.2734	0
ENSMUST00000064139	Ppap2b	26.2884	0
ENSMUST00000062439	Ccdc54	26.3352	0
ENSMUST00000121369	Rnft2	26.3737	0
ENSMUST00000136175	Ccdc85c	26.4143	0
ENSMUST00000053855	Ddit4l	26.4263	0
ENSMUST00000052172	Cxcr4	26.4334	0
ENSMUST00000119129	Cdon	26.4658	0
ENSMUST00000107162	Tenm4	26.4722	0
ENSMUST00000021246	Snx11	26.48	0
ENSMUST00000111159	Akt3	26.4958	0
ENSMUST00000105307	Btbd11	26.5041	0
ENSMUST00000181269	Redrum	26.5149	0
ENSMUST00000030033	Murc	26.5365	0
ENSMUST00000025663	Tmem2	26.5779	0
ENSMUST00000047168	Pde9a	26.5903	0
ENSMUST00000059249	Rps6-ps4	26.6128	0
ENSMUST00000102689	Sp3	26.6698	0
ENSMUST00000095691	Cep85l	26.7202	0
ENSMUST00000053733	Epha5	26.7231	0
ENSMUST00000101151	Iqsec1	26.739	0
ENSMUST00000117269	Traf3	26.7603	0
ENSMUST00000088373	Srgap3	26.8865	0
ENSMUST00000109523	Vstm2l	26.9555	0
ENSMUST00000068214	Astn2	27.0389	0
ENSMUST00000061273	Dact1	27.0469	0
ENSMUST00000050149	Mical2	27.1123	0
ENSMUST00000072100	Dbpht2	27.1331	0
ENSMUST00000073884	Nrg1	27.1847	0
ENSMUST00000184994	RP23-304I16.1	27.2369	0
ENSMUST00000098070	Zfp462	27.238	0
ENSMUST00000104928	Actl10	27.2474	0
ENSMUST00000057188	Cnr1	27.3947	0
ENSMUST00000183717	DAOA-AS1_1	27.4049	0
ENSMUST00000109510	Tcf20	27.4345	0
ENSMUST00000015645	Hivep2	27.4369	0
ENSMUST00000183034	Dst	27.5956	0
ENSMUST00000060435	Sepn1	27.6183	0
ENSMUST00000017836	Rhbdl3	27.6215	0
ENSMUST00000054234	Nek6	27.648	0
ENSMUST00000030384	Edn2	27.697	0
ENSMUST00000155023	Kazn	27.7006	0
ENSMUST00000165519	Zc3h12c	27.7751	0
ENSMUST00000071106	Gpatch2l	27.7858	0
ENSMUST00000176745	Cux1	27.837	0
ENSMUST00000014917	Dll1	27.8389	0
ENSMUST00000106128	Lphn2	27.8767	0
ENSMUST00000039431	Ntrk3	27.9113	0
ENSMUST00000054294	Fzd1	27.9222	0
ENSMUST00000023171	Hes1	27.9537	0
ENSMUST00000050918	Camk2n1	27.9725	0
ENSMUST00000075190	Cdh11	28.0038	0
ENSMUST00000110502	Wdr95	28.0627	0
ENSMUST00000039782	Chd6	28.0712	0
ENSMUST00000075994	Pdzrn3	28.3112	0
ENSMUST00000035721	Prpf18	28.3706	0
ENSMUST00000031534	Mad1l1	28.4189	0
ENSMUST00000097998	Fam53b	28.4706	0
ENSMUST00000083136	n-R5s196	28.5341	0
ENSMUST00000118242	Limch1	28.5731	0
ENSMUST00000039370	Cacna2d1	28.7573	0
ENSMUST00000026917	Nrp1	28.7589	0
ENSMUST00000017799	Cd40	29.0268	0
ENSMUST00000100816	Med13l	29.0348	0
ENSMUST00000043441	Bcor	29.0349	0
ENSMUST00000052839	Efnb1	29.0901	0
ENSMUST00000036248	Pmepa1	29.1947	0
ENSMUST00000015256	Slc25a13	29.2463	0
ENSMUST00000043983	Igsf3	29.266	0
ENSMUST00000119154	Usp46	29.3316	0
ENSMUST00000129604	Gas2	29.3378	0
ENSMUST00000038949	Adrb1	29.3914	0
ENSMUST00000041618	Taf4a	29.4043	0
ENSMUST00000184587	RP23-32A8.1	29.4373	0
ENSMUST00000114729	Dpysl5	29.4738	0
ENSMUST00000134310	Plcb4	29.4783	0
ENSMUST00000109871	Trpc7	29.6893	0
ENSMUST00000055506	Gtf3c1	29.6913	0
ENSMUST00000114471	Cblb	29.7949	0
ENSMUST00000118027	Kdm2b	29.812	0
ENSMUST00000056654	Fam109a	29.8195	0
ENSMUST00000162645	Zmiz1	29.8434	0
ENSMUST00000039568	Pcdh8	29.8532	0
ENSMUST00000097393	Ermard	29.8701	0
ENSMUST00000067414	Nav1	29.8969	0
ENSMUST00000052211	Znrf4	29.9538	0
ENSMUST00000034510	Pvrl1	30.0153	0
ENSMUST00000085774	Sdk1	30.1519	0
ENSMUST00000041627	Sdk2	30.2018	0
ENSMUST00000110908	Meis2	30.2292	0
ENSMUST00000097992	Focad	30.2473	0
ENSMUST00000030367	Ssbp3	30.2637	0
ENSMUST00000166232	Bcar1	30.3322	0
ENSMUST00000042986	Plcl1	30.4059	0
ENSMUST00000105845	Ephb2	30.4327	0
ENSMUST00000005722	Mef2c	30.5332	0
ENSMUST00000015449	Sash1	30.5477	0
ENSMUST00000096433	Deptor	30.571	0
ENSMUST00000106466	Rwdd3	30.6771	0
ENSMUST00000022980	Ndufb9	30.728	0
ENSMUST00000102817	Gap43	30.7574	0
ENSMUST00000046168	Mpped1	30.7642	0
ENSMUST00000183345	Triqk	30.7864	0
ENSMUST00000015540	Cd83	30.7884	0
ENSMUST00000072837	Foxk1	30.7892	0
ENSMUST00000041830	Ntmt1	30.8409	0
ENSMUST00000165593	Ankrd55	30.8656	0
ENSMUST00000074957	Bud13	30.9259	0
ENSMUST00000074015	Negr1	30.9379	0
ENSMUST00000114594	Arhgap21	30.9519	0
ENSMUST00000085096	Ccdc88c	30.9602	0
ENSMUST00000093113	Adamts18	31	0
ENSMUST00000049156	Tldc1	31.0657	0
ENSMUST00000066905	Chl1	31.1125	0
ENSMUST00000028821	Fsip1	31.1258	0
ENSMUST00000168532	Cacna2d2	31.1652	0
ENSMUST00000040324	Ppp1r26	31.1902	0
ENSMUST00000063091	Fyn	31.1981	0
ENSMUST00000175916	Prox1	31.2258	0
ENSMUST00000119544	H3f3a-ps2	31.3541	0
ENSMUST00000023006	Lrrc6	31.4173	0
ENSMUST00000028648	Syt13	31.4783	0
ENSMUST00000063838	Fam49b	31.4845	0
ENSMUST00000108709	Specc1	31.5194	0
ENSMUST00000105987	Ptpru	31.5481	0
ENSMUST00000038532	Mc3r	31.5564	0
ENSMUST00000095774	Cdhr3	31.5615	0
ENSMUST00000070756	Adcyap1r1	31.645	0
ENSMUST00000080215	Chst15	31.6463	0
ENSMUST00000035724	Akna	31.6891	0
ENSMUST00000042857	Satb2	31.8012	0
ENSMUST00000061093	Slc30a10	31.8615	0
ENSMUST00000056028	Sbk1	31.9371	0
ENSMUST00000153739	Nnat	31.9609	0
ENSMUST00000093995	Sez6	31.9853	0
ENSMUST00000031697	Cul1	32.2416	0
ENSMUST00000048934	Tbr1	32.2872	0
ENSMUST00000107692	Trim2	32.3392	0
ENSMUST00000088174	Hs6st1	32.3869	0
ENSMUST00000031853	Npvf	32.4042	0
ENSMUST00000112191	Parp11	32.4562	0
ENSMUST00000175795	Irx3	32.5841	0
ENSMUST00000177457	Frmd4a	32.5871	0
ENSMUST00000088592	Elfn2	32.6518	0
ENSMUST00000025862	Smarca2	32.671	0
ENSMUST00000183659	Nav2	32.6924	0
ENSMUST00000151698	Laptm5	32.7092	0
ENSMUST00000029178	Ctnnbl1	32.938	0
ENSMUST00000023600	Robo1	32.9925	0
ENSMUST00000163770	Nfasc	32.9962	0
ENSMUST00000035667	Trim62	33.0554	0
ENSMUST00000035657	Tssc1	33.1082	0
ENSMUST00000020220	Nuak1	33.1443	0
ENSMUST00000087950	Cbln4	33.2015	0
ENSMUST00000033933	Tmem66	33.3057	0
ENSMUST00000074945	Agap1	33.3162	0
ENSMUST00000105646	Ajap1	33.453	0
ENSMUST00000053594	Cradd	33.4859	0
ENSMUST00000161949	Pag1	33.497	0
ENSMUST00000069005	Fam49a	33.5314	0
ENSMUST00000111274	Prdm11	33.6178	0
ENSMUST00000097625	Pam	33.6663	0
ENSMUST00000112986	Dab2ip	33.7276	0
ENSMUST00000043650	Fam222a	33.7987	0
ENSMUST00000111266	Trp53i11	33.8931	0
ENSMUST00000125192	Atxn7l1	33.9186	0
ENSMUST00000119066	H2af-ps	33.9744	0
ENSMUST00000044524	Dap	33.9829	0
ENSMUST00000069476	Ldoc1l	34.0607	0
ENSMUST00000066060	Bcl11b	34.3025	0
ENSMUST00000044441	Tmem132d	34.3077	0
ENSMUST00000176565	Foxp1	34.3648	0
ENSMUST00000045108	D1Pas1	34.3668	0
ENSMUST00000121440	Maml3	34.4091	0
ENSMUST00000021810	Id4	34.4797	0
ENSMUST00000105031	Klhdc7a	34.5102	0
ENSMUST00000156297	Nron	34.5309	0
ENSMUST00000000579	Sox9	34.5996	0
ENSMUST00000109994	Unc5a	34.7432	0
ENSMUST00000115715	Pde10a	34.8265	0
ENSMUST00000183751	AC153944.1	34.8804	0
ENSMUST00000052249	Mrps27	34.885	0
ENSMUST00000101118	Rybp	34.9845	0
ENSMUST00000040577	Rnmtl1	35.022	0
ENSMUST00000021168	Wscd1	35.0442	0
ENSMUST00000161017	Kif26b	35.4617	0
ENSMUST00000108775	Sipa1l2	35.4659	0
ENSMUST00000031276	Rasgef1b	35.4664	0
ENSMUST00000144270	Kit	35.5409	0
ENSMUST00000114985	Tcf4	35.5629	0
ENSMUST00000022262	Fezf2	35.6375	0
ENSMUST00000020023	Reep3	35.6619	0
ENSMUST00000063694	Klf13	35.7031	0
ENSMUST00000165559	Ctif	35.9073	0
ENSMUST00000119373	Gramd1b	35.921	0
ENSMUST00000080141	Tmem117	35.922	0
ENSMUST00000115841	Rbfox1	35.9718	0
ENSMUST00000183583	Ntng2	36.0815	0
ENSMUST00000117785	Robo2	36.0945	0
ENSMUST00000054280	Eno4	36.128	0
ENSMUST00000052011	Tle4	36.1322	0
ENSMUST00000102799	Elavl2	36.1792	0
ENSMUST00000054883	Pou3f3	36.2152	0
ENSMUST00000178311	Ak3l2-ps	36.2814	0
ENSMUST00000021641	Tshz3	36.3554	0
ENSMUST00000172314	Hbp1	36.443	0
ENSMUST00000097014	Tuba1a	36.5122	0
ENSMUST00000114086	Klf7	36.5717	0
ENSMUST00000115797	Arid1b	36.6621	0
ENSMUST00000020362	Kcnmb1	36.6749	0
ENSMUST00000033010	Kdm8	36.7119	0
ENSMUST00000069343	Rbfox3	36.7756	0
ENSMUST00000107909	Msi2	36.8465	0
ENSMUST00000101534	Ptn	37.0035	0
ENSMUST00000124310	Bfsp2	37.0125	0
ENSMUST00000128402	Kif26a	37.3127	0
ENSMUST00000017288	Rnd3	37.3904	0
ENSMUST00000124341	Slc4a3	37.4257	0
ENSMUST00000034537	St3gal4	37.5491	0
ENSMUST00000102576	Matn1	37.5578	0
ENSMUST00000080373	Rpl38-ps2	37.6157	0
ENSMUST00000038422	Irf2bpl	37.6509	0
ENSMUST00000019987	Traf3ip2	37.6615	0
ENSMUST00000109725	Cbfa2t2	37.8222	0
ENSMUST00000043896	Zfhx3	37.882	0
ENSMUST00000075164	Kif21b	37.8897	0
ENSMUST00000145886	Stra6	37.9401	0
ENSMUST00000020958	Klhl29	37.9477	0
ENSMUST00000055662	Lrtm1	37.96	0
ENSMUST00000109468	Top1	38.0954	0
ENSMUST00000034522	Clmp	38.1216	0
ENSMUST00000073150	Peli2	38.2241	0
ENSMUST00000085108	Foxn3	38.2804	0
ENSMUST00000073935	Gsg1l	38.3794	0
ENSMUST00000112790	Cacna1c	38.4582	0
ENSMUST00000165175	Sv2b	38.4682	0
ENSMUST00000076124	Srrm4	38.4863	0
ENSMUST00000167190	Mdga1	38.8108	0
ENSMUST00000078976	Zfp706	38.9376	0
ENSMUST00000109159	Tshz2	38.98	0
ENSMUST00000020846	Srebf1	39.1117	0
ENSMUST00000065587	Ackr3	39.2166	0
ENSMUST00000007130	Ctnnb1	39.2315	0
ENSMUST00000165874	Fam78b	39.3893	0
ENSMUST00000054738	Gpr151	39.6403	0
ENSMUST00000109184	Nfatc2	39.6531	0
ENSMUST00000140278	Cdkal1	39.6941	0
ENSMUST00000067927	Msra	39.7186	0
ENSMUST00000064762	Map1b	39.7823	0
ENSMUST00000079869	Znrf2	39.8654	0
ENSMUST00000027451	Epha4	39.8699	0
ENSMUST00000110082	Calm1	39.995	0
ENSMUST00000044155	Ubash3b	40.1302	0
ENSMUST00000181511	AI854517	40.2536	0
ENSMUST00000102853	Cstad	40.528	0
ENSMUST00000077729	Rpl26-ps5	40.6487	0
ENSMUST00000180441	AU022754	40.6844	0
ENSMUST00000122769	n-R5s187	40.7249	0
ENSMUST00000114634	Boc	41.0945	0
ENSMUST00000066949	Zdhhc25	41.1813	0
ENSMUST00000024486	Mrps23	41.1874	0
ENSMUST00000083173	n-R5s88	41.2339	0
ENSMUST00000162686	Tyw5	41.4644	0
ENSMUST00000030797	Vamp3	41.5882	0
ENSMUST00000160272	Pard3	41.9085	0
ENSMUST00000181049	AW121686	42.266	0
ENSMUST00000120756	Sema5b	42.3254	0
ENSMUST00000031304	Tesc	42.3795	0
ENSMUST00000060989	Sorl1	42.4815	0
ENSMUST00000174379	Dctd	42.5078	0
ENSMUST00000020969	Cmpk2	42.5423	0
ENSMUST00000070189	Lrguk	43.106	0
ENSMUST00000171923	Ulk4	43.3503	0
ENSMUST00000058790	Ldlrad3	43.5779	0
ENSMUST00000056102	Dscam	43.7181	0
ENSMUST00000081265	Ebf1	44.0584	0
ENSMUST00000028139	Med27	44.3393	0
ENSMUST00000097557	Spink13	44.5431	0
ENSMUST00000169826	Rps24	44.5947	0
ENSMUST00000171633	Clnk	45.0733	0
ENSMUST00000029800	Tspan5	45.1467	0
ENSMUST00000015160	Acsf3	45.2733	0
ENSMUST00000062483	Gli2	45.8173	0
ENSMUST00000113792	Pja1	45.8725	0
ENSMUST00000120350	Rpl23a-ps13	46.2092	0
ENSMUST00000183861	TTC28-AS1_4	46.7031	0
ENSMUST00000184902	MIAT_exon5_3	46.721	0
ENSMUST00000176205	Zfp536	46.8132	0
ENSMUST00000027952	Plxna2	46.9333	0
ENSMUST00000160884	Kcnab2	47.4411	0
ENSMUST00000034458	Galnt2	47.6905	0
ENSMUST00000161226	Auts2	48.0718	0
ENSMUST00000075069	Ntm	48.3044	0
ENSMUST00000072040	Vrk1	48.3622	0
ENSMUST00000060265	Naa11	48.6559	0
ENSMUST00000025993	Slit1	48.7716	0
ENSMUST00000119493	Rps18-ps2	48.873	0
ENSMUST00000102872	Rapgef1	49.803	0
ENSMUST00000050178	Ccdc60	50.0235	0
ENSMUST00000113355	Frmd4b	50.8375	0
ENSMUST00000117160	Cdh13	51.1928	0
ENSMUST00000115816	Celf4	51.2484	0
ENSMUST00000016323	Camk1g	51.7921	0
ENSMUST00000143026	Cadm1	52.1108	0
ENSMUST00000137079	Ccdc167	52.1893	0
ENSMUST00000032892	Xylt1	52.5151	0
ENSMUST00000064405	Epha3	52.5973	0
ENSMUST00000044466	Nars2	53.5983	0
ENSMUST00000075387	Sez6l	53.7338	0
ENSMUST00000025092	Tmem178	53.9752	0
ENSMUST00000176161	Ebf2	54.1263	0
ENSMUST00000156290	Ttc28	55.8231	0
ENSMUST00000053413	Cdk5r1	56.7153	0
ENSMUST00000041623	Enc1	56.7434	0
ENSMUST00000117302	Rps11-ps5	57.1614	0
ENSMUST00000107245	Nfib	57.4905	0
ENSMUST00000089257	Insm1	57.9076	0
ENSMUST00000053568	Lingo1	58.3946	0
ENSMUST00000109621	Tox3	58.7005	0
ENSMUST00000049784	Myt1l	59.0587	0
ENSMUST00000178113	Tle3	60.6887	0
ENSMUST00000024839	Sik1	61.2257	0
ENSMUST00000119206	Rgma	62.1974	0
ENSMUST00000109249	Sulf2	64.5575	0
ENSMUST00000079063	Sox11	65.9792	0
ENSMUST00000026658	Tnrc6c	66.2086	0
ENSMUST00000086023	Wbscr17	66.8386	0
ENSMUST00000094463	Mn1	69.6159	0
ENSMUST00000000314	Cdh4	72.9213	0
ENSMUST00000006761	Runx1t1	73.5328	0
ENSMUST00000039331	Igsf21	86.6609	0
ENSMUST00000064763	Zfp608	101.136	0
