## Supplementary material for "Terminal neuron localization to the upper cortical plate is controlled by the transcription factor NEUROD2": Suppl Material 3

### Sheet: ReactomePathways_E14.5
Analysis Type:	PANTHER Overrepresentation Test (Released 20181113)
Annotation Version and Release Date:	Reactome version 65 Released 2018-06-12
Analyzed List:	upload_1 (Mus musculus)
Reference List:	Mus musculus (all genes in database)
Test Type:	FISHER
Correction:	NONE
Reactome pathways	Mus musculus - REFLIST (22262)	upload_1 (984)	upload_1 (expected)	upload_1 (over/under)	upload_1 (fold Enrichment)	upload_1 (raw P-value)
SDK interactions (R-MMU-373756)	2	2	0.09	+	22.62	0.0101
Regulation of commissural axon pathfinding by SLIT and ROBO (R-MMU-428542)	3	2	0.13	+	15.08	0.0164
Nuclear Envelope Reassembly (R-MMU-2995410)	3	2	0.13	+	15.08	0.0164
Initiation of Nuclear Envelope Reformation (R-MMU-2995383)	3	2	0.13	+	15.08	0.0164
Reelin signalling pathway (R-MMU-8866376)	5	3	0.22	+	13.57	0.00361
Neurophilin interactions with VEGF and VEGFR (R-MMU-194306)	4	2	0.18	+	11.31	0.024
Neurofascin interactions (R-MMU-447043)	4	2	0.18	+	11.31	0.024
Activation of Ca-permeable Kainate Receptor (R-MMU-451308)	9	4	0.4	+	10.06	0.00168
Ionotropic activity of kainate receptors (R-MMU-451306)	9	4	0.4	+	10.06	0.00168
SEMA3A-Plexin repulsion signaling by inhibiting Integrin adhesion (R-MMU-399955)	10	4	0.44	+	9.05	0.00227
MET interacts with TNS proteins (R-MMU-8875513)	5	2	0.22	+	9.05	0.0326
CRMPs in Sema3A signaling (R-MMU-399956)	16	6	0.71	+	8.48	0.000236
Repression of WNT target genes (R-MMU-4641265)	9	3	0.4	+	7.54	0.0125
Ephrin signaling (R-MMU-3928664)	17	5	0.75	+	6.65	0.00194
Netrin-1 signaling (R-MMU-373752)	24	7	1.06	+	6.6	0.000257
Sema3A PAK dependent Axon repulsion (R-MMU-399954)	15	4	0.66	+	6.03	0.00743
EPHA-mediated growth cone collapse (R-MMU-3928663)	19	5	0.84	+	5.95	0.00292
Nitric oxide stimulates guanylate cyclase (R-MMU-392154)	16	4	0.71	+	5.66	0.00899
Syndecan interactions (R-MMU-3000170)	16	4	0.71	+	5.66	0.00899
Deactivation of the beta-catenin transactivating complex (R-MMU-3769402)	41	10	1.81	+	5.52	4.64e-05
EPH-ephrin mediated repulsion of cells (R-MMU-3928665)	37	9	1.64	+	5.5	0.000113
Myogenesis (R-MMU-525793)	25	6	1.11	+	5.43	0.00168
CDO in myogenesis (R-MMU-375170)	25	6	1.11	+	5.43	0.00168
cGMP effects (R-MMU-418457)	13	3	0.57	+	5.22	0.028
Regulation of TP53 Activity through Association with Co-factors (R-MMU-6804759)	14	3	0.62	+	4.85	0.033
MAP3K8 (TPL2)-dependent MAPK1/3 activation (R-MMU-5684264)	14	3	0.62	+	4.85	0.033
Depolymerisation of the Nuclear Lamina (R-MMU-4419969)	14	3	0.62	+	4.85	0.033
Cell-cell junction organization (R-MMU-421270)	48	10	2.12	+	4.71	0.000145
Cell junction organization (R-MMU-446728)	69	14	3.05	+	4.59	9.38e-06
Signaling by ROBO receptors (R-MMU-376176)	25	5	1.11	+	4.52	0.00794
Regulation of lipid metabolism by Peroxisome proliferator-activated receptor alpha (PPARalpha) (R-MMU-400206)	20	4	0.88	+	4.52	0.0172
SHC1 events in ERBB2 signaling (R-MMU-1250196)	15	3	0.66	+	4.52	0.0384
Cell-Cell communication (R-MMU-1500931)	92	18	4.07	+	4.43	8.22e-07
Phase 0 - rapid depolarisation (R-MMU-5576892)	42	8	1.86	+	4.31	0.00111
Signal transduction by L1 (R-MMU-445144)	21	4	0.93	+	4.31	0.0199
Adherens junctions interactions (R-MMU-418990)	37	7	1.64	+	4.28	0.00232
Downregulation of TGF-beta receptor signaling (R-MMU-2173788)	16	3	0.71	+	4.24	0.0442
VEGFR2 mediated vascular permeability (R-MMU-5218920)	27	5	1.19	+	4.19	0.0105
CD28 dependent PI3K/Akt signaling (R-MMU-389357)	22	4	0.97	+	4.11	0.0227
O-linked glycosylation of mucins (R-MMU-913709)	56	10	2.48	+	4.04	0.000432
L1CAM interactions (R-MMU-373760)	68	12	3.01	+	3.99	0.000131
EPHB-mediated forward signaling (R-MMU-3928662)	40	7	1.77	+	3.96	0.00341
Activation of kainate receptors upon glutamate binding (R-MMU-451326)	29	5	1.28	+	3.9	0.0135
MAP kinase activation (R-MMU-450294)	55	9	2.43	+	3.7	0.00143
RHO GTPases activate IQGAPs (R-MMU-5626467)	25	4	1.11	+	3.62	0.0327
N-glycan antennae elongation in the medial/trans-Golgi (R-MMU-975576)	25	4	1.11	+	3.62	0.0327
Phase 2 - plateau phase (R-MMU-5576893)	25	4	1.11	+	3.62	0.0327
DAG and IP3 signaling (R-MMU-1489509)	25	4	1.11	+	3.62	0.0327
PLC beta mediated events (R-MMU-112043)	38	6	1.68	+	3.57	0.0101
Semaphorin interactions (R-MMU-373755)	51	8	2.25	+	3.55	0.00327
EPH-Ephrin signaling (R-MMU-2682334)	71	11	3.14	+	3.51	0.000662
Apoptotic cleavage of cellular proteins (R-MMU-111465)	39	6	1.72	+	3.48	0.0113
G-protein mediated events (R-MMU-112040)	39	6	1.72	+	3.48	0.0113
Synthesis of IP3 and IP4 in the cytosol (R-MMU-1855204)	26	4	1.15	+	3.48	0.0365
Endogenous sterols (R-MMU-211976)	26	4	1.15	+	3.48	0.0365
Signaling by ERBB2 (R-MMU-1227986)	46	7	2.03	+	3.44	0.00672
Axon guidance (R-MMU-422475)	277	42	12.24	+	3.43	7.2e-11
MyD88 cascade initiated on plasma membrane (R-MMU-975871)	73	11	3.23	+	3.41	0.000814
Toll Like Receptor 5 (TLR5) Cascade (R-MMU-168176)	73	11	3.23	+	3.41	0.000814
Toll Like Receptor 10 (TLR10) Cascade (R-MMU-168142)	73	11	3.23	+	3.41	0.000814
Signaling by VEGF (R-MMU-194138)	100	15	4.42	+	3.39	0.000104
Toll Like Receptor 2 (TLR2) Cascade (R-MMU-181438)	74	11	3.27	+	3.36	0.0009
MyD88:Mal cascade initiated on plasma membrane (R-MMU-166058)	74	11	3.27	+	3.36	0.0009
Toll Like Receptor TLR6:TLR2 Cascade (R-MMU-168188)	74	11	3.27	+	3.36	0.0009
Toll Like Receptor TLR1:TLR2 Cascade (R-MMU-168179)	74	11	3.27	+	3.36	0.0009
TRAF6 mediated induction of NFkB and MAP kinases upon TLR7/8 or 9 activation (R-MMU-975138)	77	11	3.4	+	3.23	0.0012
Interleukin-17 signaling (R-MMU-448424)	63	9	2.78	+	3.23	0.00327
MAPK targets/ Nuclear events mediated by MAP kinases (R-MMU-450282)	28	4	1.24	+	3.23	0.0448
VEGFA-VEGFR2 Pathway (R-MMU-4420097)	92	13	4.07	+	3.2	0.000492
Toll Like Receptor 7/8 (TLR7/8) Cascade (R-MMU-168181)	79	11	3.49	+	3.15	0.00145
MyD88 dependent cascade initiated on endosome (R-MMU-975155)	79	11	3.49	+	3.15	0.00145
O-linked glycosylation (R-MMU-5173105)	103	14	4.55	+	3.08	0.000432
Signaling by EGFR (R-MMU-177929)	37	5	1.64	+	3.06	0.0313
RUNX1 interacts with co-factors whose precise effect on RUNX1 targets is not known (R-MMU-8939243)	37	5	1.64	+	3.06	0.0313
Toll Like Receptor 9 (TLR9) Cascade (R-MMU-168138)	83	11	3.67	+	3	0.00206
Apoptotic execution phase (R-MMU-75153)	53	7	2.34	+	2.99	0.0131
Molecules associated with elastic fibres (R-MMU-2129379)	38	5	1.68	+	2.98	0.0343
Toll Like Receptor 3 (TLR3) Cascade (R-MMU-168164)	69	9	3.05	+	2.95	0.00561
MET promotes cell motility (R-MMU-8875878)	39	5	1.72	+	2.9	0.0374
Toll Like Receptor 4 (TLR4) Cascade (R-MMU-166016)	110	13	4.86	+	2.67	0.00216
Signaling by NTRKs (R-MMU-166520)	68	8	3.01	+	2.66	0.0149
Degradation of beta-catenin by the destruction complex (R-MMU-195253)	79	9	3.49	+	2.58	0.0121
NRAGE signals death through JNK (R-MMU-193648)	53	6	2.34	+	2.56	0.0381
MyD88-independent TLR4 cascade (R-MMU-166166)	89	10	3.93	+	2.54	0.00916
TRIF(TICAM1)-mediated TLR4 signaling (R-MMU-937061)	89	10	3.93	+	2.54	0.00916
Developmental Biology (R-MMU-1266738)	466	52	20.6	+	2.52	1.18e-08
Signaling by NTRK1 (TRKA) (R-MMU-187037)	54	6	2.39	+	2.51	0.0408
Downstream signaling events of B Cell Receptor (BCR) (R-MMU-1168372)	77	8	3.4	+	2.35	0.0274
Platelet homeostasis (R-MMU-418346)	69	7	3.05	+	2.3	0.0417
Signaling by Receptor Tyrosine Kinases (R-MMU-9006934)	403	40	17.81	+	2.25	7.01e-06
Apoptosis (R-MMU-109581)	96	9	4.24	+	2.12	0.0446
Toll-Like Receptors Cascades (R-MMU-168898)	150	14	6.63	+	2.11	0.0109
C-type lectin receptors (CLRs) (R-MMU-5621481)	108	10	4.77	+	2.09	0.0342
Signaling by WNT (R-MMU-195721)	257	23	11.36	+	2.02	0.00242
TCF dependent signaling in response to WNT (R-MMU-201681)	177	15	7.82	+	1.92	0.0278
Intracellular signaling by second messengers (R-MMU-9006925)	253	20	11.18	+	1.79	0.0153
Neuronal System (R-MMU-112316)	338	25	14.94	+	1.67	0.0171
Unclassified (UNCLASSIFIED)	12881	538	569.35	-	0.94	0.048
GPCR downstream signalling (R-MMU-388396)	1271	37	56.18	-	0.66	0.00871
Signaling by GPCR (R-MMU-372790)	1295	38	57.24	-	0.66	0.00932
Cell Cycle Checkpoints (R-MMU-69620)	262	4	11.58	-	0.35	0.0207
G alpha (s) signalling events (R-MMU-418555)	721	10	31.87	-	0.31	1.4e-05
DNA Repair (R-MMU-73894)	271	2	11.98	-	0.17	0.00123
DNA Double-Strand Break Repair (R-MMU-5693532)	133	1	5.88	-	0.17	0.0479
Degradation of the extracellular matrix (R-MMU-1474228)	142	1	6.28	-	0.16	0.0334
Fatty acid metabolism (R-MMU-8978868)	199	1	8.8	-	0.11	0.00385
Olfactory Signaling Pathway (R-MMU-381753)	586	1	25.9	-	0.04	2.9e-10

### Sheet: ReactomePathways_P0
Analysis Type:	PANTHER Overrepresentation Test (Released 20181113)
Annotation Version and Release Date:	Reactome version 65 Released 2018-06-12
Analyzed List:	upload_1 (Mus musculus)
Reference List:	Mus musculus (all genes in database)
Test Type:	FISHER
Correction:	NONE
Reactome pathways	Mus musculus - REFLIST (22262)	upload_1 (286)	upload_1 (expected)	upload_1 (over/under)	upload_1 (fold Enrichment)	upload_1 (raw P-value)
Activation of CaMK IV (R-MMU-442745)	2	1	0.03	+	38.92	0.0376
CaMK IV-mediated phosphorylation of CREB (R-MMU-111932)	2	1	0.03	+	38.92	0.0376
Intracellular oxygen transport (R-MMU-8981607)	3	1	0.04	+	25.95	0.0498
Josephin domain DUBs (R-MMU-5689877)	8	2	0.1	+	19.46	0.00675
Activated NOTCH1 Transmits Signal to the Nucleus (R-MMU-2122948)	10	2	0.13	+	15.57	0.00973
Translesion synthesis by REV1 (R-MMU-110312)	17	3	0.22	+	13.74	0.00196
Translesion synthesis by POLK (R-MMU-5655862)	18	3	0.23	+	12.97	0.00227
Translesion synthesis by POLI (R-MMU-5656121)	18	3	0.23	+	12.97	0.00227
Calnexin/calreticulin cycle (R-MMU-901042)	25	4	0.32	+	12.45	0.000469
NRIF signals cell death from the nucleus (R-MMU-205043)	15	2	0.19	+	10.38	0.0192
Downregulation of SMAD2/3:SMAD4 transcriptional activity (R-MMU-2173795)	23	3	0.3	+	10.15	0.00423
Downregulation of TGF-beta receptor signaling (R-MMU-2173788)	16	2	0.21	+	9.73	0.0215
N-glycan trimming in the ER and Calnexin/Calreticulin cycle (R-MMU-532668)	34	4	0.44	+	9.16	0.00133
Pink/Parkin Mediated Mitophagy (R-MMU-5205685)	17	2	0.22	+	9.16	0.0238
Translesion Synthesis by POLH (R-MMU-110320)	20	2	0.26	+	7.78	0.0313
Signaling by NOTCH1 (R-MMU-1980143)	20	2	0.26	+	7.78	0.0313
G beta:gamma signalling through PLC beta (R-MMU-418217)	20	2	0.26	+	7.78	0.0313
ER Quality Control Compartment (ERQC) (R-MMU-901032)	20	2	0.26	+	7.78	0.0313
Transcriptional activity of SMAD2/SMAD3:SMAD4 heterotrimer (R-MMU-2173793)	41	4	0.53	+	7.59	0.00251
ER-Phagosome pathway (R-MMU-1236974)	31	3	0.4	+	7.53	0.00904
Presynaptic function of Kainate receptors (R-MMU-500657)	21	2	0.27	+	7.41	0.034
Signaling by NOTCH3 (R-MMU-9012852)	21	2	0.27	+	7.41	0.034
NOTCH3 Activation and Transmission of Signal to the Nucleus (R-MMU-9013507)	21	2	0.27	+	7.41	0.034
mTORC1-mediated signalling (R-MMU-166208)	21	2	0.27	+	7.41	0.034
Gap-filling DNA repair synthesis and ligation in GG-NER (R-MMU-5696397)	23	2	0.3	+	6.77	0.0397
TGF-beta receptor signaling activates SMADs (R-MMU-2173789)	23	2	0.3	+	6.77	0.0397
Mitophagy (R-MMU-5205647)	24	2	0.31	+	6.49	0.0427
DNA strand elongation (R-MMU-69190)	25	2	0.32	+	6.23	0.0457
SMAD2/SMAD3:SMAD4 heterotrimer regulates transcription (R-MMU-2173796)	25	2	0.32	+	6.23	0.0457
FGFR2 alternative splicing (R-MMU-6803529)	25	2	0.32	+	6.23	0.0457
PLC beta mediated events (R-MMU-112043)	38	3	0.49	+	6.15	0.0151
G-protein mediated events (R-MMU-112040)	39	3	0.5	+	5.99	0.0161
Endogenous sterols (R-MMU-211976)	26	2	0.33	+	5.99	0.0488
Translesion synthesis by Y family DNA polymerases bypasses lesions on DNA template (R-MMU-110313)	40	3	0.51	+	5.84	0.0172
Signaling by NOTCH (R-MMU-157118)	44	3	0.57	+	5.31	0.0217
Signaling by TGF-beta Receptor Complex (R-MMU-170834)	63	4	0.81	+	4.94	0.0104
DNA Damage Bypass (R-MMU-73893)	50	3	0.64	+	4.67	0.0297
Opioid Signalling (R-MMU-111885)	71	4	0.91	+	4.39	0.0152
Cell death signalling via NRAGE, NRIF and NADE (R-MMU-204998)	72	4	0.92	+	4.32	0.0159
Intraflagellar transport (R-MMU-5620924)	54	3	0.69	+	4.32	0.0358
O-linked glycosylation of mucins (R-MMU-913709)	56	3	0.72	+	4.17	0.039
HDR through Homologous Recombination (HRR) (R-MMU-5685942)	56	3	0.72	+	4.17	0.039
Signaling by FGFR (R-MMU-190236)	82	4	1.05	+	3.8	0.0239
Regulation of PLK1 Activity at G2/M Transition (R-MMU-2565942)	85	4	1.09	+	3.66	0.0267
Recruitment of NuMA to mitotic centrosomes (R-MMU-380320)	86	4	1.1	+	3.62	0.0277
p75 NTR receptor-mediated signalling (R-MMU-193704)	88	4	1.13	+	3.54	0.0297
Signaling by TGF-beta family members (R-MMU-9006936)	92	4	1.18	+	3.38	0.034
Anchoring of the basal body to the plasma membrane (R-MMU-5620912)	93	4	1.19	+	3.35	0.0351
Nonsense Mediated Decay (NMD) enhanced by the Exon Junction Complex (EJC) (R-MMU-975957)	95	4	1.22	+	3.28	0.0374
Nonsense-Mediated Decay (NMD) (R-MMU-927802)	95	4	1.22	+	3.28	0.0374
Asparagine N-linked glycosylation (R-MMU-446203)	287	11	3.69	+	2.98	0.00157
Cilium Assembly (R-MMU-5617833)	184	7	2.36	+	2.96	0.0112
Organelle biogenesis and maintenance (R-MMU-1852241)	211	8	2.71	+	2.95	0.00705
Axon guidance (R-MMU-422475)	277	8	3.56	+	2.25	0.0296
Developmental Biology (R-MMU-1266738)	466	13	5.99	+	2.17	0.0106
RNA Polymerase II Transcription (R-MMU-73857)	851	18	10.93	+	1.65	0.0422
Gene expression (Transcription) (R-MMU-74160)	961	20	12.35	+	1.62	0.039
Innate Immune System (R-MMU-168249)	1039	5	13.35	-	0.37	0.0152
G alpha (s) signalling events (R-MMU-418555)	721	1	9.26	-	0.11	0.00187
