## Supplementary material for "Terminal neuron localization to the upper cortical plate is controlled by the transcription factor NEUROD2": Suppl Material 4

### Sheet: Sheet1
test_id	gene	gene symbol	locus	sample_1	sample_2	status	value_1	value_2	log2(fold_change)	test_stat	p_value	q_value	significant	NEUROD2 target
XLOC_014468	uc008gja.2	Rps6ka4	chr19:6829083-6840627	non-silencing	knockdown (shNeurod2-1 and -2)	OK	2.39843	259.986	6.7602	9.00925	5e-05	0.020453	yes	No
XLOC_026807	uc009hfb.2,uc009hfc.2,uc009hfd.2,uc012fmj.1	LincRNA	chr7:61930136-61982359	non-silencing	knockdown (shNeurod2-1 and -2)	OK	4.95389	204.358	5.36639	11.4636	5e-05	0.020453	yes	No
XLOC_004075	uc007kzn.1	Col1a1	chr11:94936269-94951856	non-silencing	knockdown (shNeurod2-1 and -2)	OK	0.12514	0.975229	2.96219	3.82379	5e-05	0.020453	yes	No
XLOC_000750	uc007dwi.1	Parp1	chr1:180568974-180601254	non-silencing	knockdown (shNeurod2-1 and -2)	OK	53.9568	347.477	2.68704	14.0706	5e-05	0.020453	yes	Yes
XLOC_009263	uc007vjo.2,uc007vjp.2	Ank	chr15:27466676-27594907	non-silencing	knockdown (shNeurod2-1 and -2)	OK	22.9933	108.564	2.23925	10.8821	5e-05	0.020453	yes	Yes
XLOC_000131	uc007awp.2,uc007awq.2	Col3a1	chr1:45311537-45349706	non-silencing	knockdown (shNeurod2-1 and -2)	OK	0.17109	0.76547	2.16159	2.70528	5e-05	0.020453	yes	No
XLOC_021998	uc008wph.1,uc008wpi.1,uc008wpj.1,uc008wpk.1,uc008wpl.1,uc008wpm.1,uc008wpn.1,uc008wpo.1,uc008wpp.1,uc033ihv.1	Reln	chr5:21884453-22344705	non-silencing	knockdown (shNeurod2-1 and -2)	OK	11.6975	24.3435	1.05734	3.70007	5e-05	0.020453	yes	Yes
XLOC_015826	uc008lrq.1,uc008lrr.1	Thbs1	chr2:118111921-118127133	non-silencing	knockdown (shNeurod2-1 and -2)	OK	1.69882	3.37979	0.992403	2.84425	5e-05	0.020453	yes	Yes
XLOC_023046	uc009azq.1,uc009azr.1	Met	chr6:17463956-17573980	non-silencing	knockdown (shNeurod2-1 and -2)	OK	14.5592	24.2324	0.735008	3.062	5e-05	0.020453	yes	No
XLOC_023958	uc009axf.1	Asns	chr6:7675170-7693182	non-silencing	knockdown (shNeurod2-1 and -2)	OK	131.646	86.2009	-0.610884	-2.59697	0.0001	0.0385686	yes	No
XLOC_003341	uc007hju.2,uc007hjv.2	Shmet2, Ndufa4l2	chr10:127514938-127522444	non-silencing	knockdown (shNeurod2-1 and -2)	OK	37.2069	24.2113	-0.619891	-2.55849	5e-05	0.020453	yes	No
XLOC_002832	uc007fee.1	Ddit4	chr10:59949674-59951770	non-silencing	knockdown (shNeurod2-1 and -2)	OK	63.8639	40.8678	-0.644038	-2.60443	5e-05	0.020453	yes	Yes
XLOC_005239	uc007lsw.2,uc007lsx.2	GFAP	chr11:102887335-102897200	non-silencing	knockdown (shNeurod2-1 and -2)	OK	57.3819	35.1473	-0.70718	-2.72801	5e-05	0.020453	yes	No
XLOC_005117	uc009vai.1,uc033gab.1	Neurod2	chr11:98325416-98329645	non-silencing	knockdown (shNeurod2-1 and -2)	OK	104.842	60.2571	-0.799007	-3.06734	5e-05	0.020453	yes	Yes
XLOC_020698	uc008vbj.1	Sesn2	chr4:132492806-132510499	non-silencing	knockdown (shNeurod2-1 and -2)	OK	17.7464	10.0801	-0.816011	-3.06807	5e-05	0.020453	yes	No
XLOC_006019	uc007pig.2,uc007pih.2,uc033ggl.1	Sp8	chr12:118846328-118852578	non-silencing	knockdown (shNeurod2-1 and -2)	OK	6.52992	3.47154	-0.911492	-2.31236	0.0001	0.0385686	yes	No
XLOC_015848	uc008lts.3	Chac1	chr2:119351241-119354327	non-silencing	knockdown (shNeurod2-1 and -2)	OK	30.761	15.8031	-0.960896	-3.46134	5e-05	0.020453	yes	No
XLOC_027804	uc009lih.1	Eif4ebp1	chr8:27260326-27275656	non-silencing	knockdown (shNeurod2-1 and -2)	OK	23.0968	11.2193	-1.0417	-3.1953	5e-05	0.020453	yes	No
XLOC_021815	uc009abl.1,uc033imw.1	Vgf	chr5:137030259-137033351	non-silencing	knockdown (shNeurod2-1 and -2)	OK	7.2514	3.50762	-1.04777	-3.07857	5e-05	0.020453	yes	Yes
XLOC_031955	uc009twt.2,uc009twu.2,uc057asg.1	Slc7a3	chrX:101079209-101085405	non-silencing	knockdown (shNeurod2-1 and -2)	OK	31.7514	15.1209	-1.07028	-3.85958	5e-05	0.020453	yes	No
XLOC_008376	uc007tyw.1,uc007tyx.1,uc007tyy.1	Pck2	chr14:55540265-55550017	non-silencing	knockdown (shNeurod2-1 and -2)	OK	9.23111	4.32147	-1.09498	-3.03595	5e-05	0.020453	yes	Yes
XLOC_029990	uc009okb.1,uc009okd.2,uc009veu.1,uc033jjg.1	Zglp1	chr9:21062392-21092008	non-silencing	knockdown (shNeurod2-1 and -2)	OK	29.4857	13.7253	-1.10318	-3.70325	5e-05	0.020453	yes	Yes
XLOC_027329	uc009jdq.2,uc012frz.1,uc012fsa.1	Trim66	chr7:109449000-109508134	non-silencing	knockdown (shNeurod2-1 and -2)	OK	2.6212	1.21264	-1.11208	-3.46805	5e-05	0.020453	yes	Yes
XLOC_025995	uc009jov.3	Cacng3	chr7:122671743-122769394	non-silencing	knockdown (shNeurod2-1 and -2)	OK	6.03723	2.70813	-1.15659	-2.53313	5e-05	0.020453	yes	Yes
XLOC_000085	uc007apu.2,uc007apv.2,uc007apw.2,uc007apx.2,uc007apy.2,uc011wjg.1,uc011wjh.1,uc056ycj.1	Arid5a	chr1:36307732-36324029	non-silencing	knockdown (shNeurod2-1 and -2)	OK	3.82271	1.49727	-1.35226	-3.94454	5e-05	0.020453	yes	No
XLOC_008748	uc007stb.1,uc011zhs.1	Pde12	chr14:26664116-26669846	non-silencing	knockdown (shNeurod2-1 and -2)	OK	33.6984	12.1123	-1.47621	-4.52339	5e-05	0.020453	yes	No
XLOC_017027	uc008lgr.1,uc008lgs.1,uc012caa.1	LincRNA	chr2:94251878-94264758	non-silencing	knockdown (shNeurod2-1 and -2)	OK	17.7711	4.5441	-1.96747	-4.1786	5e-05	0.020453	yes	No
XLOC_008111	uc007svc.2	Tkt	chr14:30549130-30574726	non-silencing	knockdown (shNeurod2-1 and -2)	OK	593.68	114.673	-2.37216	-15.4485	5e-05	0.020453	yes	No
XLOC_023130	uc009bke.2,uc009bkf.1,uc009bkg.1,uc009bkh.2,uc012ekc.1	Ubn2	chr6:38433924-38524790	non-silencing	knockdown (shNeurod2-1 and -2)	OK	61.1309	8.41321	-2.86117	-9.36645	5e-05	0.020453	yes	Yes
XLOC_026163	uc009kme.2,uc009kmf.2,uc009kmg.1,uc009kmh.1,uc009kmi.1,uc029wpt.1,uc029wpu.1	Brsk2	chr7:141949750-142004247	non-silencing	knockdown (shNeurod2-1 and -2)	OK	260.206	32.0236	-3.02244	-19.11	5e-05	0.020453	yes	Yes
XLOC_002603	uc007hml.1,uc007hmm.1	Ankrd52	chr10:128377123-128394006	non-silencing	knockdown (shNeurod2-1 and -2)	OK	138.616	8.83673	-3.97143	-16.8131	5e-05	0.020453	yes	No
XLOC_003849	uc007jwk.1,uc007jwl.1,uc007jwm.1	Kif1c	chr11:70700547-70731970	non-silencing	knockdown (shNeurod2-1 and -2)	OK	179.265	7.253	-4.62737	-15.3353	5e-05	0.020453	yes	No
XLOC_019652	uc008vaz.1,uc012dme.1,uc012dmh.1	Snhg12	chr4:132308677-132311024	non-silencing	knockdown (shNeurod2-1 and -2)	OK	790.753	28.879	-4.77513	-17.4792	5e-05	0.020453	yes	No
XLOC_024002	uc009bcj.1,uc009bck.1	Grm8	chr6:27275120-28135133	non-silencing	knockdown (shNeurod2-1 and -2)	OK	28.5615	0.846132	-5.07704	-4.07963	5e-05	0.020453	yes	Yes
