## Supplementary material for "Terminal neuron localization to the upper cortical plate is controlled by the transcription factor NEUROD2": Suppl Material 5

### Sheet: Sheet1
	Ensembl Transcript ID	Gene ID	Normalized Closest Gene Score_E14.5	Normalized Closest Gene Score_P0	Role in migration	Reference	doi
	ENSMUST00000036719	Prex1	77.6614	14.7526	GEF for Rac1, required for radial migration of cortical neurons	Yoshizawa et al, J Neuroscie, 2005	10.1523/JNEUROSCI.4955-04.2005
	ENSMUST00000075448	Nfia	75.2157	6.04265	Essential for migration of cerebellar granular cells	Wang et al, J Neuroscience, 2007	doi.org/10.1523/JNEUROSCI.0180-07.2007
	ENSMUST00000000314	Cdh4	72.9213	0	Regulates nucleokinesis and migration of cortical neurons	Martinez-Garay et al, Development, 2016	10.1242/dev.132456
	ENSMUST00000079063	Sox11	65.9792	0	Regulates migration of cortical neurons by suppressing dendrite morphogenesis	Hoshiba et al, J Neurosci, 2016	10.1523/JNEUROSCI.3250-15.2016
	ENSMUST00000119206	Rgma	62.1974	0	Regulates migration of interneurons	O'Leary et al, PLoS One, 2013	10.1371/journal.pone.0081711
	ENSMUST00000109621	Tox3	58.7005	0	Required for neural progenitor proliferation and migration in cortex	Sahu et al, Biochim Biophys Acta, 2016	10.1016/j.bbagrm.2016.04.005
	ENSMUST00000053568	Lingo1	58.3946	0	Regulates neuron migration in vitro	Mathis et al, Cereb Cortex, 2010	10.1093/cercor/bhp307
	ENSMUST00000089257	Insm1	57.9076	0	Regulates detachment of basal progenitor detachment from ventricular zone	Tavano et al, Neuron, 2018	doi.org/10.1016/j.neuron.2018.01.052
	ENSMUST00000107245	Nfib	57.4905	0	Controls productio of outer radia glia and migration of upper-layer neurons in the cortex	Betancourt et al, J Comp Neuro, 2014	10.1002/cne.23373
	ENSMUST00000053413	Cdk5r1	56.7153	0	Essential for glial-guided locomotion during radial migration of cortical neurons	Ohshima et al, J Neurosci, 2002; Gupta et al, Nature Neurosci, 2003	https://doi.org/10.1038/nn1151 and 20026372
	ENSMUST00000102656	Foxo6	56.4294	20.0417	Required for neuronal migration, regulates Sema3-Plxna4 signaling	Paap et al, PNAS, 2016	doi.org/10.1073/pnas.1609111113
	ENSMUST00000176161	Ebf2	54.1263	0	Regulates migration of Cajal-Retzius cells	Chiara et al, Devel Biol, 2012	doi.org/10.1016/j.ydbio.2012.02.034
	ENSMUST00000113383	Flrt1	52.879	9.55864	regulates adhesion and speed of neuronal migration	Del Toro et al, Cell, 2017	10.1016/j.cell.2017.04.012.
	ENSMUST00000115096	Plxna4	51.7766	11.5628	Mediator of FoxO6-regulated neuronal migration program	Paap et al, PNAS, 2016	doi.org/10.1073/pnas.1609111113
	ENSMUST00000094276	Zbtb18	51.4503	17.3345	Expression of pathogenic variants induce migration defects	Hemming et al, Human Mutation, 2019	doi.org/10.1002/humu.23803
	ENSMUST00000102872	Rapgef1	49.803	0	Regulates migration of cortical neurons and multipolar to bipolar transition	Voss et al, Development, 2008; Shah et al, PLoS One, 2016	10.1242/dev.016725 and doi.org/10.1371/journal.pone.0154174
	ENSMUST00000072040	Vrk1	48.3622	0	Regulates migration of cortical neurons through an APP-dependent mechanism	Vino-Byk et al, J Neurosci, 2015	doi.org/10.1523/JNEUROSCI.1998-14.2015
	ENSMUST00000161226	Auts2	48.0718	0	Regulates migration of cortical neurons by controling Rho signaling and actin dynamics	Hori et al, Cell Reports, 2014	doi.org/10.1016/j.celrep.2014.11.045
	ENSMUST00000081265	Ebf1	44.0584	0	Regulation of migration of Purkinje neurons	Croci et al, Development, 2006	10.1242/dev.02437
	ENSMUST00000056102	Dscam	43.7181	0	Regulates radial migration of cortical neurons	Zhang et al, Brain Res, 2015	10.1016/j.brainres.2014.10.060
	ENSMUST00000171923	Ulk4	43.3503	0	Required for radial migration of cortical neurons	Lang et al, Sci Rep, 2016	10.1038/srep31126
	ENSMUST00000160272	Pard3	41.9085	0	Controls migration of cerebellar granular cells by regulating adhesion during germinal zone exit	Famulski et al, Science, 2010	10.1126/science.1198480.
	ENSMUST00000169838	Tiam2	41.5339	6.49827	GEF for Rac1, required for radial migration of cortical neurons	Kawauchi et al, EMBO J, 2003; Yoshizawa et al, J Neuroscience, 2005	10.1093/emboj/cdg413 and 10.1523/JNEUROSCI.4955-04.2005
	ENSMUST00000110082	Calm1	39.995	0	Essential for radial migration of precerebellar neurons	Kobayashi et al, Development, 2015	10.1242/dev.112680
	ENSMUST00000027451	Epha4	39.8699	0	Essential for radial migration of cortical neurons	Hu et al, Neurosci Bull, 2014	10.1007/s12264-013-1404-1
	ENSMUST00000064762	Map1b	39.7823	0	Regulates migration of cortical neurons by organizing microtubule dynamics	Teng et al, J Cell Biol, 2001	10.1083/jcb.200106025
	ENSMUST00000007130	Ctnnb1	39.2315	0	Rregulates migration of cerebellar granular cells	Poschl et al, Dev Biol, 2012	doi.org/10.1016/j.ydbio.2012.12.001
	ENSMUST00000065587	Ackr3	39.2166	0	Regulates migration of interneurons	Saaber et al, Cell Reports, 2019	doi.org/10.1016/j.celrep.2019.01.049
	ENSMUST00000167190	Mdga1	38.8108	0	Regulates migration of upper layer cortical neurons	Ishikawa et al, Dev Dyn, 2011	10.1002/dvdy.22496
	ENSMUST00000112790	Cacna1c	38.4582	0	Regulates migration of upper layer cortical neurons	Kamijo et al, J Neurosci, 2018	doi.org/10.1523/JNEUROSCI.2357-17.2018
	ENSMUST00000017288	Rnd3	37.3904	0	Regulates migration of cortical neurons by controling actin dynamics	Pacary et al, Nat Commun, 2013	10.1038/ncomms2614.
	ENSMUST00000097014	Tuba1a	36.5122	0	Required for radial migration of cortical neurons	Keays et al, Cell, 2007 and Belvindrah et al, JCB, 2017	10.1016/j.cell.2006.12.017 and 0.1083/jcb.201607074
	ENSMUST00000172314	Hbp1	36.443	0	Inhibits terminal differentiation and migration of cortical neurons	Watanabe et al, Development, 2015	10.1242/dev.120477
	ENSMUST00000054883	Pou3f3	36.2152	0	Regulates the initiation of migration of upper layer cortical neurons	McEvilly et al, Science, 2002 and Dominguez et al, Cereb Cortex, 2013	10.1126/science.1067132 and 10.1093/cercor/bhs252
	ENSMUST00000115841	Rbfox1	35.9718	0	Regulates radial migration and terminal translocation of cortical neurons	Hamada et al, Mol Autism, 2015	10.1186/s13229-015-0049-5.
	ENSMUST00000114985	Tcf4	35.5629	0	Essential for radial migration of cortical neurons	Chen et al, Front Mol Neurosci, 2016	10.3389/fnmol.2016.00094
	ENSMUST00000176565	Foxp1	34.3648	0	Regulates radial migration of cortical neurons	Li et al, PLoS One, 2015	10.1371/journal.pone.0127671
	ENSMUST00000066060	Bcl11b	34.3025	0	Controls migration of upper layer cortical neurons via Sema3c	Wiegreffe et al, Neuron, 2015	doi.org/10.1016/j.neuron.2015.06.023
	ENSMUST00000112986	Dab2ip	33.7276	0	Regulates mutipolar to bipolar transition	Lee et al, PLoS One, 2012	10.1371/journal.pone.0046592
	ENSMUST00000117658	Disc1	33.1124	7.3042	Switch between neuronal proliferation and migration	Mao et al, Cell, 2009; Kamiya et al, Nature Cell Biol, 2005	10.1016/j.cell.2008.12.044 and 10.1038/ncb1328
	ENSMUST00000023600	Robo1	32.9925	0	Regulates migraton and distribution of upper layer cortical neurons	Gonda et al, Cereb Cortex, 2013	10.1093/cercor/bhs141
	ENSMUST00000048934	Tbr1	32.2872	0	Regulates migration and laminar identity of upper layer cortical neurons	Bedogni et al, PNAS, 2010 and Hevner et al, Neuron, 2001	10.1073/pnas.1002285107 and 10.1016/s0896-6273(01)00211-2
	ENSMUST00000042857	Satb2	31.8012	0	Regulates migration of upper layer cortical neurons	Alcamo et al, Neuron, 2008 and Britnova et al, Neuron, 2008	10.1016/j.neuron.2007.12.012. and 10.1016/j.neuron.2007.12.028.
	ENSMUST00000063091	Fyn	31.1981	0	Regulates migration of cortical neurons, downstream of Reelin signaling	Kuo et al, J Neurosci, 2005	10.1523/JNEUROSCI.1656-05.2005
	ENSMUST00000066905	Chl1	31.1125	0	Regulates migration and laminar positioning of cortical neurons	Demyanenko et al, Neuron, 2004	doi.org/10.1016/j.neuron.2004.10.016
	ENSMUST00000074015	Negr1	30.9379	0	Regulates radial migration of cortical neurons	Szczurkowska et al, Brain, 208	10.1093/brain/awy190
	ENSMUST00000005722	Mef2c	30.5332	0	Essential for cortical neuron migration and cortical lamination	Li et al, PNAS, 2008	10.1073/pnas.0802876105
	ENSMUST00000105845	Ephb2	30.4327	0	Interacts with the Reelin pathway to regulate neuronal migration	Senturk et al, Nature, 2011	10.1038/nature09874.
	ENSMUST00000123409	Sdccag8	30.3996	6.48057	Essential for centrosome function and radial migration of cortical neurons	Insolera et al, Neuron, 2014	10.1016/j.neuron.2014.06.029
	ENSMUST00000118027	Kdm2b	29.812	0	Promotes radial migration of cortical neurons	Li et al, Protein and Cell, 2019	doi.org/10.1007/s13238-019-0650-z
	ENSMUST00000143601	Lrp8	29.3009	5.6614	Receptor for Reelin, essential for late stages of radial migration	D'Arcangelo et al, Neuron, 1999; Trommsdorff et al, Cell, 1999; Hack et al, Development, 2007.	10.1016/s0896-6273(00)80860-0 and 10.1016/s0092-8674(00)80782-5 and 10.1242/dev.005447
	ENSMUST00000052839	Efnb1	29.0901	0	Restricts ectopic lateral migration of pyramidal neurons	Dimidschstein et al, Neuron, 2013.	doi.org/10.1016/j.neuron.2013.07.015
	ENSMUST00000026917	Nrp1	28.7589	0	Regulates radial migration of cortical neurons	Chen et al, Nat Neurosci, 2008	10.1038/nn2018
	ENSMUST00000075994	Pdzrn3	28.3112	0	Represses radial migration of cortical neurons	Baizabal et al, Neuron, 2018	doi.org/10.1016/j.neuron.2018.04.033
	ENSMUST00000112959	Prdm8	27.9998	13.0572	Regulates multipolar to bipolar transition	Inoue et al, Plos One, 2014	10.1371/journal.pone.0086356
	ENSMUST00000054294	Fzd1	27.9222	0	Repressor of dentate gyrus granular cell migration	Mardones et al, Mol Brain, 2016	10.1186/s13041-016-0209-3
	ENSMUST00000021681	Vash1	27.5359	9.93849	Essential for neuronal differentiation and radial migration	Aillaud et al, Science, 2017	10.1126/science.aao4165
	ENSMUST00000057188	Cnr1	27.3947	0	Required for radial migration of cortical neurons	Diaz-Alonso et al, Cereb Cortex, 2017	10.1093/cercor/bhw309
	ENSMUST00000068214	Astn2	27.0389	0	Controls migration of cerebellar granular cells	Adams et al, Development, 2002	PMID: 11861479
	ENSMUST00000052172	Cxcr4	26.4334	0	Regulates migration of interneurons	Stumm et al, J Neurosci, 2003	doi.org/10.1523/JNEUROSCI.23-12-05123.2003
	ENSMUST00000033378	Ebf3	26.0323	0	Required for migration of Cajal-Retzius cells	Chiara et al, Developmental Biol, 2012	doi.org/10.1016/j.ydbio.2012.02.034
	ENSMUST00000041099	Neurod1	25.197	0	Regulates migration of vestibucochlear ganglion neurons and in vitro migration of neurons	Pataskar et al, EMBO J, 2016; Kim, Mol Cells, 2013	10.15252/embj.201591206 and 10.1007/s10059-013-0065-2
	ENSMUST00000107619	Klf4	25.0058	0	Repressor of radial migration	Qin et al, Mol Cell Biol, 2012	10.1128/MCB.00838-12
	ENSMUST00000046856	Chn2	24.8063	0	Essential for cerebellar granular cell migration	Estep et al, Sci Rep, 2018	10.1038/s41598-017-19116-w
	ENSMUST00000039827	Aff3	24.6178	0	Required fo multipolar to bipolar transition and radial migration of cortical neurons	Moore et al, PLoS One, 2014	10.1371/journal.pone.0105933
	ENSMUST00000061260	Fat4	24.4991	0	Required for tangential migration of facial branchiomotor neurons	Zakaria et al, Curr Biol, 2014	10.1016/j.cub.2014.05.067
	ENSMUST00000179619	Gpr56	24.2315	0	Restricts radial migration of cortical neurons	Li et al, J Neurosci, 2008	10.1523/JNEUROSCI.0853-08.2008
	ENSMUST00000099151	Sox2	24.1423	0	Required for interneuron migration	Cavallaro et al, Development, 2008	10.1242/dev.010801
	ENSMUST00000115781	Apc	24.0842	0	Regulates migration of interneurons through microtubule severing enzyme p60-katanin	Eom et al, Dev Cell, 2015	10.1016/j.devcel.2014.11.022
	ENSMUST00000166811	Ncam1	23.8101	0	Required for tangential and radial migration	Angata et al, Mol Cell Biol, 2007	10.1128/MCB.00205-07
	ENSMUST00000018842	Lhx1	23.7638	0	Controls motor neuron migration by gating Reelin signaling	Palmesino et al, Plos Biol, 2010	doi.org/10.1371/journal.pbio.1000446
	ENSMUST00000097759	Prdm16	23.6145	0	Repesses genes involved in radial migration in radial glia	Baizabal et al, Neuron, 2018	doi.org/10.1016/j.neuron.2018.04.033
	ENSMUST00000092584	Marcks	23.533	0	Required for radial glia development	Weimer et al, Development, 2009	10.1242/dev.036616
	ENSMUST00000075144	Nrp2	23.4323	0	Required for cortical interneuron migration	Marin et al, Science, 2001; Tamamaki et al, J Comp Neurol, 203	10.1126/science.1061891 and 10.1002/cne.10476
	ENSMUST00000034592	Dscaml1	23.2785	0	Regulates migration of cortical neurons	Zhang et al, Brain Res, 2015	10.1016/j.brainres.2014.10.060
	ENSMUST00000060303	Tshz1	22.9883	0	Promotes migration of neuroblasts in the olfactory bulb	Ragancokova et al, J Clin Invest, 2014	10.1172/JCI72466
	ENSMUST00000185176	Lzts1	22.9839	5.08009	neuronal delamination and outer radial glia generation	Kawaue et al, Nature Comm, 2019	doi.org/10.1038/s41467-019-10730-y
	ENSMUST00000045942	Emx1	22.31	0	Required for interneuron migration	Shinozaki et al, Development, 2002
	ENSMUST00000166877	Sox6	22.1184	0	Required for interneuron migration	Batista-Brito et al, Neuron, 2009	10.1016/j.neuron.2009.08.005
	ENSMUST00000037623	Nrn1	21.7463	0	Promotes migration in vitro	Zito et al, Brain Structu Funct	10.1007/s00429-012-0487-1
	ENSMUST00000059589	Rtn4r	21.6809	0	Regulates neural precursor migration in cortex	Mathis et al, Cereb Cortex, 2010	10.1093/cercor/bhp307
	ENSMUST00000110457	Myo10	21.6212	0	Regulates migration of cortical neurons through N-cadherin interactions	Mingming et al, 2015, Front Cell Neurosci; Ju et al, 2013, Cereb Cortex	doi.org/10.1093/cercor/bhs407 and 10.3389/fncel.2015.00326
	ENSMUST00000167944	Pcdh19	21.3051	0	Negative regulator of migration in vitro	Pederick et al, Sci Rep, 2016	10.1038/srep26765
	ENSMUST00000141102	Sox5	21.3003	0	Regulates migration of subplate and deep layer neurons	Kwan et al, PNAS, 2008	doi.org/10.1073/pnas.0806791105
	ENSMUST00000109655	Zfp423	21.2123	0	Controls cerebellar granular cell migration	Alcaraz et al, PNAS, 2006	10.1073/pnas.0609184103
	ENSMUST00000108661	Chd3	21.0563	10.5967	Regulates cortical layer specification	Nitarska et al, Cell Rep, 2016	10.1016/j.celrep.2016.10.022
	ENSMUST00000109516	Bcl11a	21.021	0	Controls migration of cortical neurons via regulation of Sema3c	Wiegreffe et al, Neuron, 2015	doi.org/10.1016/j.neuron.2015.06.023
	ENSMUST00000179669	Foxg1	20.8907	0	Regulates multipolar to bipolar transition and radial migration	Li et al, PLoS One, 2015	oi.org/10.1371/journal.pone.0127671
	ENSMUST00000115634	Diap1	20.5463	0	Role in tangential migration of inhibitory neurons	Shinohara et al, 2012, Nat Neurosci	10.1038/nn.3020
	ENSMUST00000110748	Nrcam	20.2635	0	May have a role in cerebellar granular cell migration	Sakurai et al, J Cell Biol, 2001	10.1083/jcb.200104122
	ENSMUST00000034285	Cotl1	19.9659	0	Inhibitor of cortical neuronal migration	Li et al, J Vet Sci, 2018	10.4142/jvs.2018.19.1.21
	ENSMUST00000001319	Efnb2	19.3606	0	Essential for radial migration of cortical neurons	Hu et al, Neurosci Bull, 2014	10.1007/s12264-013-1404-1
	ENSMUST00000106827	Dab1	19.2422	0	Essential for radial migration by relaying Reelin downstream signaling in cortical neurons	Sweet et al, Mamm Genome, 1996; Sheldon et al, Nature, 1997; Ware et al, Neuron, 1997; Howell et al, Curr Biol, 2000; Franco et al, Neuron, 2011	10.1007/s003359900240, 10.1038/39601, 10.1016/s0896-6273(00)80936-8, 10.1016/s0960-9822(00)00608-4 and 10.1016/j.neuron.2011.01.003
	ENSMUST00000115449	Sema6a	19.1952	0	Controls cerebellar granular cell migration	Kerjan et al, Nat Neurosci, 2005	10.1038/nn1555
	ENSMUST00000089565	Nr2f2	18.5982	0	Role in tangential migration of inhibitory neurons	Tripodi et al, Development, 2004	10.1242/dev.01530
	ENSMUST00000021900	Sema4d	18.5496	0	Promotes radial migration cortical neurons	Hirschberg et al, Mol Cell Biol, 2010	10.1128/MCB.01458-09
	ENSMUST00000084838	Cd47	18.3861	0	Role in cerebellar granular cell migration	Hsieh et al, Dev Neurobiol, 2015	10.1002/dneu.22236
	ENSMUST00000089058	Map3k4	18.2427	0	Essential for radial migration of cortical neurons	Sarkisian et al, Neuron, 2006	doi.org/10.1016/j.neuron.2006.10.024
	ENSMUST00000025486	Lmnb1	18.0312	0	Essential for radial migration of cortical neurons	Coffinier et al, PNAS, 2010	10.1073/pnas.0908790107
	ENSMUST00000008280	Fhl2	17.866	0	Promotes radial migration cortical neurons	Kim et al, Journal of Cell Science, 2019
	ENSMUST00000086056	Piwil1	17.6772	0	Regulates multipolar to bipolar transition	Zhao et al, Molecular Brain, 2015	doi.org/10.1186/s13041-015-0131-0
	ENSMUST00000121634	Dixdc1	17.6217	0	Interacts with DISC1 to regulate neural progenitor proliferation and migration	Singh et al, Neuron, 2010	10.1016/j.neuron.2010.06.002
	ENSMUST00000091458	Nr2f1	17.2999	0	Promotes radial migration by repressing Rnd2 expressio	Alfano et al, Development, 2011	10.1242/dev.068031
	ENSMUST00000090006	Itgb1	17.2136	0	Defects inanchorage of radial glia cells to menindeal basment membrane	Graus-Porta et al, Neuron, 2001	10.1016/s0896-6273(01)00374-9
	ENSMUST00000029587	Neurog2	17.1419	0	Promotes radial migration of cortical neural precursors	Heng et al, Nature, 2008	10.1038/nature07198
	ENSMUST00000066646	Rcor2	17.0314	7.93885	NPC proliferation and RGC interkinetic nuclear migration	Wang et al, Nature Comm, 2016	10.1038/ncomms10481
	ENSMUST00000016172	Celsr1	17.0294	0	Essential for migration of facial branchiomotor neurons	Qu et al, J Neurosci, 2010	doi.org/10.1523/JNEUROSCI.0124-10.2010
	ENSMUST00000029719	Dclk2	16.9415	0	Essential for radial migration of cortical neural precursors	Deuel et al, Neuron, 2006; Koizumi et al, Neiuron, 2006	10.1016/j.neuron.2005.10.038 and doi: 10.1016/j.neuron.2005.10.040
	ENSMUST00000161356	Reln	16.5889	0	Essential for radial migration for terminal translocation of neurons	D-Arcangelo et al, Nature, 1995; Ogawa et al, Neuron, 1995;	doi:10.1038/374719a0 and 10.1016/0896-6273(95)90329-1
	ENSMUST00000035129	Ephb1	16.444	6.01105	Restricts ectopic lateral migration of pyramidal neurons	Dimidschstein et al, Neuron, 2013.	doi.org/10.1016/j.neuron.2013.07.015
	ENSMUST00000165704	Ptbp1	0	4.50048	Regulates migration via alternatie splicing of Dab1	Dhananjaya et al, Mol Cell Biol, 2018	10.1128/MCB.00007-18
	ENSMUST00000023812	Map3k12	0	7.9055	Microtubule-based regulation radial migration	Hirai et al, Development, 2002; Hirai et al, J Neurosci, 2006	PMID: 12223406 and 10.1523/JNEUROSCI.2272-06.2006
	ENSMUST00000075774	Tubb2b	0	8.39365	Essential for radial migration	Jaglin et al, Nat Genet, 2009	10.1038/ng.380
	ENSMUST00000146390	Sstr2	0	5.46141	Activates in vitro cerebellar granular cell migration	Le Verche et al, PLoS One, 2009	10.1371/journal.pone.0005509
	ENSMUST00000164662	Chd5	0	5.10452	Facilitats neuronal migration	Nitarska et al, Cell Rep, 2016	10.1016/j.celrep.2016.10.022
	ENSMUST00000159620	Manf	0	5.74023	Promotes radial migration of neural precursors	Tsen et al, eNeuro, 2017; Tsen et al, Mol Therapy, 2018	10.1523/ENEURO.0214-17.2017 and doi.org/10.1016/j.ymthe.2017.09.019
